# The sequence context of RG/RGG motifs determines condensate formation, transportin-1 binding and chaperoning

**DOI:** 10.64898/2026.01.26.701751

**Authors:** Sinem Usluer, Yukti Khanna, Saskia Hutten, Đesika Kolarić, Benjamin Bourgeois, Iva Pritišanac, Dorothee Dormann, Tobias Madl

## Abstract

Intrinsically disordered arginine-glycine-rich (RG/RGG) regions are highly abundant in the eukaryotic proteome. Proteins containing these motifs participate in fundamental cellular processes, including nuclear import, transcriptional regulation, biomolecular condensate formation, and apoptosis. Mutations or dysfunction of RG/RGG proteins have been implicated in neurodegenerative diseases and cancer. Although some RG/RGG proteins have been shown to drive condensate formation, localize to membrane-less organelles, interact with nuclear import receptors, or undergo arginine methylation, these properties are not shared uniformly across the proteome. The considerable diversity in RG/RGG motif length and amino acid composition raises the question of which sequence features determine their functional behaviour. To address this, we conducted a systematic bioinformatics and experimental analysis, combining synthetic and natural peptides with studies on the RNA-binding protein FUS as a model system. Our results reveal that the sequence composition of RG/RGG motifs is a key determinant of their capacity for RNA-mediated condensate formation, stress granule recruitment, and transportin-1–mediated chaperoning and nuclear import. These findings provide new insight into the sequence grammar of disordered RG/RGG regions and how it encodes the multifunctionality of these proteins in cellular regulation.
