## Supplementary File 3 for "The sequence context of RG/RGG motifs determines condensate formation, transportin-1 binding and chaperoning"

### Sheet: K_peptide_summary
base	sim_type	n	K_mean	K_sd	K_sem	c_dense_mean	c_dense_sd	c_dilute_mean	c_dilute_sd	logK_mean	logK_sd	logK_sem
argg7	only	2	1.00084	0.0039732	0.00280948	18.4571	0.0537539	18.4284	0.0267676	0.000363456	0.00172409	0.00121912
argg7	rna	3	22.9705	2.63826	1.5232	77.4877	0.328416	3.4049	0.412172	1.35916	0.0517743	0.0298919
crgg7	only	3	1.00046	0.0133168	0.00768844	18.4453	0.22081	18.437	0.0261335	0.000175123	0.0057768	0.00333524
crgg7	rna	3	74.4593	5.44866	3.14578	99.9825	0.063644	1.34771	0.101116	1.87113	0.0323512	0.018678
drgg7	only	3	1.00823	0.012561	0.00725208	18.5737	0.2176	18.4222	0.0376328	0.00353789	0.00542254	0.0031307
drgg7	rna	3	1.00059	0.0177405	0.0102425	18.4808	0.333644	18.4699	0.0417057	0.000208371	0.00773598	0.00446637
ergg7	only	3	1.01064	0.0148679	0.00858399	18.5851	0.230192	18.3901	0.099961	0.00456381	0.00641661	0.00370463
ergg7	rna	3	1.00612	0.0133611	0.00771405	18.505	0.12029	18.3938	0.184395	0.00262619	0.00575192	0.00332087
frgg7	only	3	0.994123	0.00769822	0.00444457	18.4234	0.0423172	18.533	0.133768	-0.00256845	0.00336698	0.00194393
frgg7	rna	3	607.211	60.1844	34.7475	119.824	0.0316001	0.198698	0.0206336	2.78187	0.0440884	0.0254544
grgg7	only	3	0.988718	0.0219733	0.0126863	18.2431	0.400855	18.4513	0.00514482	-0.00499915	0.0096791	0.00558823
grgg7	rna	2	86.2224	6.51613	4.6076	103.614	0.170846	1.20508	0.0890904	1.935	0.0328525	0.0232302
hrgg7	only	2	0.981703	0.00311803	0.00220478	18.121	0.0605061	18.4588	0.00300625	-0.00802117	0.00137938	0.000975371
hrgg7	rna	2	50.6421	1.70058	1.20249	93.6395	0.0530298	1.8501	0.0631741	1.70439	0.0145865	0.0103142
irgg7	only	2	0.997908	0.00678436	0.00479726	18.4218	0.103101	18.4605	0.0221878	-0.000914628	0.00295261	0.00208781
irgg7	rna	3	82.9746	5.77329	3.33321	99.2105	0.0601443	1.19948	0.0821479	1.91825	0.029903	0.0172645
krgg7	only	3	0.997767	0.00770983	0.00445127	18.4169	0.132106	18.4582	0.0110021	-0.000979493	0.00334933	0.00193374
krgg7	rna	3	20.0638	19.384	11.1913	76.2311	9.67659	5.99482	3.40904	1.17464	0.392499	0.226609
lrgg7	only	3	0.992711	0.0197796	0.0114197	18.3174	0.330318	18.4523	0.0348753	-0.00323423	0.00860607	0.00496872
lrgg7	rna	2	149.805	9.37832	6.63147	106.179	3.65446e-05	0.710176	0.0444593	2.1751	0.0272062	0.0192377
mrgg7	only	3	1.01751	0.0110572	0.00638391	18.7606	0.205599	18.4377	0.00425555	0.00752151	0.00470509	0.00271648
mrgg7	rna	3	83.9651	1.23225	0.711438	98.2992	0.191127	1.17088	0.0173723	1.92407	0.00634785	0.00366493
nrgg7	only	2	1.01027	0.00326064	0.00230562	18.617	0.0354789	18.433	0.0195526	0.00443777	0.00140168	0.000991139
nrgg7	rna	3	46.509	2.23022	1.28762	89.9067	0.0504898	1.93598	0.0900127	1.66721	0.0206016	0.0118943
prgg7	only	3	0.999715	0.00924507	0.00533765	18.4474	0.14004	18.4528	0.0307247	-0.000136109	0.00402439	0.00232348
prgg7	rna	3	31.9157	2.20399	1.27247	83.8568	0.204855	2.63553	0.175674	1.50331	0.0300161	0.0173298
qrgg7	only	3	0.998457	0.00904857	0.00522419	18.422	0.153612	18.4506	0.0167527	-0.000682425	0.00393462	0.00227165
qrgg7	rna	3	37.3308	1.64122	0.947556	86.0355	0.165701	2.30746	0.0949561	1.57179	0.0188636	0.0108909
rrgg7	only	3	0.996562	0.0051317	0.00296279	18.3907	0.0861605	18.4542	0.0112715	-0.00149933	0.00223342	0.00128947
rrgg7	rna	3	14.1954	0.0295676	0.0170709	93.3054	0.110165	6.57293	0.00657809	1.15215	0.000904763	0.000522365
srgg7	only	3	0.997447	0.0071932	0.004153	18.4329	0.0756039	18.4804	0.06029	-0.0011176	0.00312848	0.00180623
srgg7	rna	3	50.1127	3.62507	2.09293	92.9393	0.302046	1.86095	0.131807	1.69918	0.0316416	0.0182683
trgg7	only	2	1.00916	0.00171518	0.00121281	18.6083	0.0214099	18.4441	0.0107269	0.00395834	0.000738133	0.000521939
trgg7	rna	3	34.9128	2.6903	1.55324	84.9649	0.428873	2.44332	0.188708	1.54211	0.0339812	0.019619
vrgg7	only	3	0.991321	0.0104974	0.00606067	18.2879	0.180026	18.4481	0.0172633	-0.00380174	0.00459406	0.00265238
vrgg7	rna	3	10.8867	1.50209	0.867232	63.4546	0.353642	5.91006	0.88731	1.03398	0.0625023	0.0360857
wrgg7	only	2	1.0006	0.0110058	0.00778225	18.4526	0.185071	18.4512	0.0209241	0.000248278	0.00477697	0.00337782
wrgg7	rna	3	2675.77	545.918	315.186	125.953	0.0555757	0.048517	0.010675	3.42104	0.0927655	0.0535582
yrgg7	only	3	0.995725	0.0141512	0.0081702	18.3674	0.240223	18.4465	0.0250942	-0.0018899	0.00615983	0.00355638
yrgg7	rna	3	1790.66	441.166	254.707	125.727	0.486848	0.0737046	0.021265	3.24306	0.117258	0.0676991

### Sheet: K_rna_summary
base	sim_type	n	K_mean	K_sd	K_sem	c_dense_mean	c_dense_sd	c_dilute_mean	c_dilute_sd	logK_mean	logK_sd	logK_sem
argg7	rna	3	54.6641	12.9901	7.49982	25.2329	0.0931096	0.482537	0.132162	1.7285	0.112643	0.0650342
crgg7	rna	3	481.383	175.579	101.371	31.303	0.0213977	0.0720356	0.0293743	2.6611	0.171292	0.0988953
drgg7	rna	3	0.999072	0.0116482	0.00672508	5.53013	0.0627412	5.53528	0.00967215	-0.000422867	0.0050806	0.00293329
ergg7	rna	3	0.993624	0.00696463	0.00402103	5.49147	0.0236091	5.52683	0.0329725	-0.00278515	0.0030501	0.00176097
frgg7	rna	3	38923.9	49234.5	28425.5	35.5161	0.0440501	0.00252381	0.00207659	4.33258	0.572596	0.330589
grgg7	rna	2	690.547	330.866	233.958	32.4427	0.0478369	0.0530544	0.025351	2.81272	0.216646	0.153192
hrgg7	rna	2	489.715	209.627	148.228	30.4404	0.00529249	0.0684311	0.0293033	2.66908	0.191915	0.135704
irgg7	rna	3	454.17	124.767	72.0341	30.8183	0.0446398	0.0716335	0.0208602	2.64571	0.124	0.0715916
krgg7	rna	3	328.475	356.555	205.857	34.8683	3.2746	0.199926	0.13351	2.34645	0.456674	0.263661
lrgg7	rna	2	5106.13	5316.94	3759.65	32.4642	0.0117674	0.0138886	0.0144644	3.53846	0.578778	0.409258
mrgg7	rna	3	647.741	88.3216	50.9925	30.5695	0.0632615	0.0477353	0.0059552	2.80883	0.0572753	0.0330679
nrgg7	rna	3	178.613	41.0686	23.711	28.5894	0.0613277	0.165585	0.0362628	2.24439	0.0985125	0.0568762
prgg7	rna	3	86.0061	14.7262	8.50217	26.9456	0.0994745	0.319905	0.0579935	1.93002	0.0777723	0.0449019
qrgg7	rna	3	107.015	14.5105	8.37763	27.4406	0.0796371	0.259348	0.0324288	2.02688	0.0572794	0.0330703
rrgg7	rna	3	3498.13	2191.84	1265.46	42.2147	0.0154651	0.0156127	0.0089955	3.48627	0.274212	0.158316
srgg7	rna	3	217.977	64.5584	37.2728	29.5423	0.0912539	0.143441	0.0406234	2.32582	0.127792	0.0737808
trgg7	rna	3	107.822	21.1117	12.1889	27.2637	0.144525	0.259837	0.0536089	2.02686	0.0884009	0.0510383
vrgg7	rna	3	17.1067	3.81608	2.20321	20.816	0.0992872	1.26475	0.322771	1.22517	0.104584	0.0603814
wrgg7	rna	3	159349	91933	53077.6	36.6695	0.011514	0.000335903	0.000278667	5.13057	0.335085	0.193461
yrgg7	rna	3	183706	171629	99090.1	36.7973	0.0934225	0.000761795	0.00104697	5.02114	0.668517	0.385968

### Sheet: K_per_replica
base	sim_name	sim_type	replica	component_role	component_label	c_dense	c_dilute	K	logK	csv_path
argg7	argg7_only	only	replica_1	peptide	argg7	18.4951	18.4278	1.00365	0.00158257	/home/gpfs/o_khanna/sims_xrgg/argg7_only/replica_1/data/argg7_only_ps_results.csv
argg7	argg7_only	only	replica_2	peptide	argg7	18.4191	18.4554	0.998032	-0.000855661	/home/gpfs/o_khanna/sims_xrgg/argg7_only/replica_2/data/argg7_only_ps_results.csv
argg7	argg7_only	only	replica_3	peptide	argg7		18.4019			/home/gpfs/o_khanna/sims_xrgg/argg7_only/replica_3/data/argg7_only_ps_results.csv
argg7	argg7_rna	rna	replica_1	peptide	argg7	77.3183	3.88064	19.9241	1.29938	/home/gpfs/o_khanna/sims_xrgg/argg7_rna/replica_1/data/argg7_rna_ps_results.csv
argg7	argg7_rna	rna	replica_1	RNA	ug12	25.1935	0.635091	39.6692	1.59845	/home/gpfs/o_khanna/sims_xrgg/argg7_rna/replica_1/data/argg7_rna_ps_results.csv
argg7	argg7_rna	rna	replica_2	peptide	argg7	77.8662	3.17892	24.4946	1.38907	/home/gpfs/o_khanna/sims_xrgg/argg7_rna/replica_2/data/argg7_rna_ps_results.csv
argg7	argg7_rna	rna	replica_2	RNA	ug12	25.3393	0.409773	61.8372	1.79125	/home/gpfs/o_khanna/sims_xrgg/argg7_rna/replica_2/data/argg7_rna_ps_results.csv
argg7	argg7_rna	rna	replica_3	peptide	argg7	77.2785	3.15514	24.4929	1.38904	/home/gpfs/o_khanna/sims_xrgg/argg7_rna/replica_3/data/argg7_rna_ps_results.csv
argg7	argg7_rna	rna	replica_3	RNA	ug12	25.166	0.402746	62.486	1.79578	/home/gpfs/o_khanna/sims_xrgg/argg7_rna/replica_3/data/argg7_rna_ps_results.csv
crgg7	crgg7_only	only	replica_1	peptide	crgg7	18.6694	18.4071	1.01425	0.00614529	/home/gpfs/o_khanna/sims_xrgg/crgg7_only/replica_1/data/crgg7_only_ps_results.csv
crgg7	crgg7_only	only	replica_2	peptide	crgg7	18.228	18.4555	0.987673	-0.00538665	/home/gpfs/o_khanna/sims_xrgg/crgg7_only/replica_2/data/crgg7_only_ps_results.csv
crgg7	crgg7_only	only	replica_3	peptide	crgg7	18.4386	18.4485	0.999463	-0.000233273	/home/gpfs/o_khanna/sims_xrgg/crgg7_only/replica_3/data/crgg7_only_ps_results.csv
crgg7	crgg7_rna	rna	replica_1	peptide	crgg7	99.9116	1.46191	68.3433	1.8347	/home/gpfs/o_khanna/sims_xrgg/crgg7_rna/replica_1/data/crgg7_rna_ps_results.csv
crgg7	crgg7_rna	rna	replica_1	RNA	ug12	31.3044	0.104886	298.46	2.47489	/home/gpfs/o_khanna/sims_xrgg/crgg7_rna/replica_1/data/crgg7_rna_ps_results.csv
crgg7	crgg7_rna	rna	replica_2	peptide	crgg7	100.035	1.26955	78.7955	1.8965	/home/gpfs/o_khanna/sims_xrgg/crgg7_rna/replica_2/data/crgg7_rna_ps_results.csv
crgg7	crgg7_rna	rna	replica_2	RNA	ug12	31.281	0.0629231	497.13	2.69647	/home/gpfs/o_khanna/sims_xrgg/crgg7_rna/replica_2/data/crgg7_rna_ps_results.csv
crgg7	crgg7_rna	rna	replica_3	peptide	crgg7	100.001	1.31167	76.2392	1.88218	/home/gpfs/o_khanna/sims_xrgg/crgg7_rna/replica_3/data/crgg7_rna_ps_results.csv
crgg7	crgg7_rna	rna	replica_3	RNA	ug12	31.3237	0.0482975	648.557	2.81195	/home/gpfs/o_khanna/sims_xrgg/crgg7_rna/replica_3/data/crgg7_rna_ps_results.csv
drgg7	drgg7_only	only	replica_1	peptide	drgg7	18.3495	18.4524	0.994421	-0.00242969	/home/gpfs/o_khanna/sims_xrgg/drgg7_only/replica_1/data/drgg7_only_ps_results.csv
drgg7	drgg7_only	only	replica_2	peptide	drgg7	18.784	18.4342	1.01897	0.00816332	/home/gpfs/o_khanna/sims_xrgg/drgg7_only/replica_2/data/drgg7_only_ps_results.csv
drgg7	drgg7_only	only	replica_3	peptide	drgg7	18.5877	18.38	1.0113	0.00488004	/home/gpfs/o_khanna/sims_xrgg/drgg7_only/replica_3/data/drgg7_only_ps_results.csv
drgg7	drgg7_rna	rna	replica_1	peptide	drgg7	18.6624	18.5162	1.0079	0.00341645	/home/gpfs/o_khanna/sims_xrgg/drgg7_rna/replica_1/data/drgg7_rna_ps_results.csv
drgg7	drgg7_rna	rna	replica_1	RNA	ug12	5.55909	5.52463	1.00624	0.00270062	/home/gpfs/o_khanna/sims_xrgg/drgg7_rna/replica_1/data/drgg7_rna_ps_results.csv
drgg7	drgg7_rna	rna	replica_2	peptide	drgg7	18.6842	18.4353	1.0135	0.00582421	/home/gpfs/o_khanna/sims_xrgg/drgg7_rna/replica_2/data/drgg7_rna_ps_results.csv
drgg7	drgg7_rna	rna	replica_2	RNA	ug12	5.57315	5.54351	1.00535	0.00231602	/home/gpfs/o_khanna/sims_xrgg/drgg7_rna/replica_2/data/drgg7_rna_ps_results.csv
drgg7	drgg7_rna	rna	replica_3	peptide	drgg7	18.0957	18.4583	0.980357	-0.00861554	/home/gpfs/o_khanna/sims_xrgg/drgg7_rna/replica_3/data/drgg7_rna_ps_results.csv
drgg7	drgg7_rna	rna	replica_3	RNA	ug12	5.45814	5.5377	0.985632	-0.00628524	/home/gpfs/o_khanna/sims_xrgg/drgg7_rna/replica_3/data/drgg7_rna_ps_results.csv
ergg7	ergg7_only	only	replica_1	peptide	ergg7	18.3396	18.46	0.993475	-0.00284301	/home/gpfs/o_khanna/sims_xrgg/ergg7_only/replica_1/data/ergg7_only_ps_results.csv
ergg7	ergg7_only	only	replica_2	peptide	ergg7	18.6197	18.2756	1.01883	0.00810259	/home/gpfs/o_khanna/sims_xrgg/ergg7_only/replica_2/data/ergg7_only_ps_results.csv
ergg7	ergg7_only	only	replica_3	peptide	ergg7	18.796	18.4346	1.0196	0.00843185	/home/gpfs/o_khanna/sims_xrgg/ergg7_only/replica_3/data/ergg7_only_ps_results.csv
ergg7	ergg7_rna	rna	replica_1	peptide	ergg7	18.5793	18.5406	1.00208	0.000903845	/home/gpfs/o_khanna/sims_xrgg/ergg7_rna/replica_1/data/ergg7_rna_ps_results.csv
ergg7	ergg7_rna	rna	replica_1	RNA	ug12	5.47497	5.55489	0.985614	-0.00629311	/home/gpfs/o_khanna/sims_xrgg/ergg7_rna/replica_1/data/ergg7_rna_ps_results.csv
ergg7	ergg7_rna	rna	replica_2	peptide	ergg7	18.3662	18.4539	0.99525	-0.00206778	/home/gpfs/o_khanna/sims_xrgg/ergg7_rna/replica_2/data/ergg7_rna_ps_results.csv
ergg7	ergg7_rna	rna	replica_2	RNA	ug12	5.51851	5.53509	0.997005	-0.00130278	/home/gpfs/o_khanna/sims_xrgg/ergg7_rna/replica_2/data/ergg7_rna_ps_results.csv
ergg7	ergg7_rna	rna	replica_3	peptide	ergg7	18.5695	18.1868	1.02104	0.00904251	/home/gpfs/o_khanna/sims_xrgg/ergg7_rna/replica_3/data/ergg7_rna_ps_results.csv
ergg7	ergg7_rna	rna	replica_3	RNA	ug12	5.48092	5.49051	0.998253	-0.000759571	/home/gpfs/o_khanna/sims_xrgg/ergg7_rna/replica_3/data/ergg7_rna_ps_results.csv
frgg7	frgg7_only	only	replica_1	peptide	frgg7	18.4211	18.6873	0.985756	-0.0062307	/home/gpfs/o_khanna/sims_xrgg/frgg7_only/replica_1/data/frgg7_only_ps_results.csv
frgg7	frgg7_only	only	replica_2	peptide	frgg7	18.3823	18.4615	0.995709	-0.00186759	/home/gpfs/o_khanna/sims_xrgg/frgg7_only/replica_2/data/frgg7_only_ps_results.csv
frgg7	frgg7_only	only	replica_3	peptide	frgg7	18.4668	18.4501	1.00091	0.000392949	/home/gpfs/o_khanna/sims_xrgg/frgg7_only/replica_3/data/frgg7_only_ps_results.csv
frgg7	frgg7_rna	rna	replica_1	peptide	frgg7	119.796	0.191501	625.566	2.79627	/home/gpfs/o_khanna/sims_xrgg/frgg7_rna/replica_1/data/frgg7_rna_ps_results.csv
frgg7	frgg7_rna	rna	replica_1	RNA	ug12	35.5496	0.000371503	95691.2	4.98087	/home/gpfs/o_khanna/sims_xrgg/frgg7_rna/replica_1/data/frgg7_rna_ps_results.csv
frgg7	frgg7_rna	rna	replica_2	peptide	frgg7	119.858	0.221966	539.986	2.73238	/home/gpfs/o_khanna/sims_xrgg/frgg7_rna/replica_2/data/frgg7_rna_ps_results.csv
frgg7	frgg7_rna	rna	replica_2	RNA	ug12	35.5325	0.00451533	7869.3	3.89594	/home/gpfs/o_khanna/sims_xrgg/frgg7_rna/replica_2/data/frgg7_rna_ps_results.csv
frgg7	frgg7_rna	rna	replica_3	peptide	frgg7	119.818	0.182626	656.08	2.81696	/home/gpfs/o_khanna/sims_xrgg/frgg7_rna/replica_3/data/frgg7_rna_ps_results.csv
frgg7	frgg7_rna	rna	replica_3	RNA	ug12	35.4662	0.00268459	13211	4.12094	/home/gpfs/o_khanna/sims_xrgg/frgg7_rna/replica_3/data/frgg7_rna_ps_results.csv
grgg7	grgg7_only	only	replica_1	peptide	grgg7	17.8126	18.4553	0.965173	-0.015395	/home/gpfs/o_khanna/sims_xrgg/grgg7_only/replica_1/data/grgg7_only_ps_results.csv
grgg7	grgg7_only	only	replica_2	peptide	grgg7	18.6056	18.4455	1.00868	0.00375262	/home/gpfs/o_khanna/sims_xrgg/grgg7_only/replica_2/data/grgg7_only_ps_results.csv
grgg7	grgg7_only	only	replica_3	peptide	grgg7	18.3111	18.4531	0.992304	-0.00335508	/home/gpfs/o_khanna/sims_xrgg/grgg7_only/replica_3/data/grgg7_only_ps_results.csv
grgg7	grgg7_rna	rna	replica_1	peptide	grgg7	103.735	1.14208	90.83	1.95823	/home/gpfs/o_khanna/sims_xrgg/grgg7_rna/replica_1/data/grgg7_rna_ps_results.csv
grgg7	grgg7_rna	rna	replica_1	RNA	ug12	32.4765	0.0351285	924.505	2.96591	/home/gpfs/o_khanna/sims_xrgg/grgg7_rna/replica_1/data/grgg7_rna_ps_results.csv
grgg7	grgg7_rna	rna	replica_2	peptide	grgg7	103.493	1.26807	81.6148	1.91177	/home/gpfs/o_khanna/sims_xrgg/grgg7_rna/replica_2/data/grgg7_rna_ps_results.csv
grgg7	grgg7_rna	rna	replica_2	RNA	ug12	32.4088	0.0709803	456.59	2.65953	/home/gpfs/o_khanna/sims_xrgg/grgg7_rna/replica_2/data/grgg7_rna_ps_results.csv
hrgg7	hrgg7_only	only	replica_1	peptide	hrgg7	18.1638	18.4609	0.983907	-0.0070458	/home/gpfs/o_khanna/sims_xrgg/hrgg7_only/replica_1/data/hrgg7_only_ps_results.csv
hrgg7	hrgg7_only	only	replica_2	peptide	hrgg7	18.0782	18.4566	0.979498	-0.00899654	/home/gpfs/o_khanna/sims_xrgg/hrgg7_only/replica_2/data/hrgg7_only_ps_results.csv
hrgg7	hrgg7_only	only	replica_3	peptide	hrgg7					/home/gpfs/o_khanna/sims_xrgg/hrgg7_only/replica_3/data/hrgg7_only_ps_results.csv
hrgg7	hrgg7_rna	rna	replica_1	peptide	hrgg7	93.602	1.80543	51.8446	1.7147	/home/gpfs/o_khanna/sims_xrgg/hrgg7_rna/replica_1/data/hrgg7_rna_ps_results.csv
hrgg7	hrgg7_rna	rna	replica_1	RNA	ug12	30.4366	0.0477105	637.944	2.80478	/home/gpfs/o_khanna/sims_xrgg/hrgg7_rna/replica_1/data/hrgg7_rna_ps_results.csv
hrgg7	hrgg7_rna	rna	replica_2	peptide	hrgg7	93.677	1.89477	49.4397	1.69408	/home/gpfs/o_khanna/sims_xrgg/hrgg7_rna/replica_2/data/hrgg7_rna_ps_results.csv
hrgg7	hrgg7_rna	rna	replica_2	RNA	ug12	30.4441	0.0891517	341.487	2.53337	/home/gpfs/o_khanna/sims_xrgg/hrgg7_rna/replica_2/data/hrgg7_rna_ps_results.csv
irgg7	irgg7_only	only	replica_1	peptide	irgg7	18.4947	18.4448	1.00271	0.00117318	/home/gpfs/o_khanna/sims_xrgg/irgg7_only/replica_1/data/irgg7_only_ps_results.csv
irgg7	irgg7_only	only	replica_2	peptide	irgg7	18.3489	18.4762	0.99311	-0.00300244	/home/gpfs/o_khanna/sims_xrgg/irgg7_only/replica_2/data/irgg7_only_ps_results.csv
irgg7	irgg7_only	only	replica_3	peptide	irgg7					/home/gpfs/o_khanna/sims_xrgg/irgg7_only/replica_3/data/irgg7_only_ps_results.csv
irgg7	irgg7_rna	rna	replica_1	peptide	irgg7	99.173	1.21616	81.5463	1.9114	/home/gpfs/o_khanna/sims_xrgg/irgg7_rna/replica_1/data/irgg7_rna_ps_results.csv
irgg7	irgg7_rna	rna	replica_1	RNA	ug12	30.8495	0.0671071	459.705	2.66248	/home/gpfs/o_khanna/sims_xrgg/irgg7_rna/replica_1/data/irgg7_rna_ps_results.csv
irgg7	irgg7_rna	rna	replica_2	peptide	irgg7	99.1786	1.11028	89.3279	1.95099	/home/gpfs/o_khanna/sims_xrgg/irgg7_rna/replica_2/data/irgg7_rna_ps_results.csv
irgg7	irgg7_rna	rna	replica_2	RNA	ug12	30.7671	0.0534081	576.077	2.76048	/home/gpfs/o_khanna/sims_xrgg/irgg7_rna/replica_2/data/irgg7_rna_ps_results.csv
irgg7	irgg7_rna	rna	replica_3	peptide	irgg7	99.2799	1.27201	78.0494	1.89237	/home/gpfs/o_khanna/sims_xrgg/irgg7_rna/replica_3/data/irgg7_rna_ps_results.csv
irgg7	irgg7_rna	rna	replica_3	RNA	ug12	30.8382	0.0943852	326.727	2.51419	/home/gpfs/o_khanna/sims_xrgg/irgg7_rna/replica_3/data/irgg7_rna_ps_results.csv
krgg7	krgg7_only	only	replica_1	peptide	krgg7	18.3162	18.4621	0.992096	-0.00344614	/home/gpfs/o_khanna/sims_xrgg/krgg7_only/replica_1/data/krgg7_only_ps_results.csv
krgg7	krgg7_only	only	replica_2	peptide	krgg7	18.5665	18.4457	1.00655	0.00283351	/home/gpfs/o_khanna/sims_xrgg/krgg7_only/replica_2/data/krgg7_only_ps_results.csv
krgg7	krgg7_only	only	replica_3	peptide	krgg7	18.368	18.4667	0.994659	-0.00232586	/home/gpfs/o_khanna/sims_xrgg/krgg7_only/replica_3/data/krgg7_only_ps_results.csv
krgg7	krgg7_rna	rna	replica_1	peptide	krgg7	70.7181	8.03006	8.80667	0.944812	/home/gpfs/o_khanna/sims_xrgg/krgg7_rna/replica_1/data/krgg7_rna_ps_results.csv
krgg7	krgg7_rna	rna	replica_1	RNA	ug12	33.002	0.312084	105.747	2.02427	/home/gpfs/o_khanna/sims_xrgg/krgg7_rna/replica_1/data/krgg7_rna_ps_results.csv
krgg7	krgg7_rna	rna	replica_2	peptide	krgg7	70.5708	7.89523	8.9384	0.95126	/home/gpfs/o_khanna/sims_xrgg/krgg7_rna/replica_2/data/krgg7_rna_ps_results.csv
krgg7	krgg7_rna	rna	replica_2	RNA	ug12	32.9536	0.235446	139.963	2.14601	/home/gpfs/o_khanna/sims_xrgg/krgg7_rna/replica_2/data/krgg7_rna_ps_results.csv
krgg7	krgg7_rna	rna	replica_3	peptide	krgg7	87.4043	2.05917	42.4463	1.62784	/home/gpfs/o_khanna/sims_xrgg/krgg7_rna/replica_3/data/krgg7_rna_ps_results.csv
krgg7	krgg7_rna	rna	replica_3	RNA	ug12	38.6494	0.052249	739.715	2.86906	/home/gpfs/o_khanna/sims_xrgg/krgg7_rna/replica_3/data/krgg7_rna_ps_results.csv
lrgg7	lrgg7_only	only	replica_1	peptide	lrgg7	18.1591	18.4744	0.982936	-0.00747495	/home/gpfs/o_khanna/sims_xrgg/lrgg7_only/replica_1/data/lrgg7_only_ps_results.csv
lrgg7	lrgg7_only	only	replica_2	peptide	lrgg7	18.096	18.4705	0.979722	-0.00889698	/home/gpfs/o_khanna/sims_xrgg/lrgg7_only/replica_2/data/lrgg7_only_ps_results.csv
lrgg7	lrgg7_only	only	replica_3	peptide	lrgg7	18.6971	18.4121	1.01547	0.00666923	/home/gpfs/o_khanna/sims_xrgg/lrgg7_only/replica_3/data/lrgg7_only_ps_results.csv
lrgg7	lrgg7_rna	rna	replica_1	peptide	lrgg7	106.179	0.741614	143.173	2.15586	/home/gpfs/o_khanna/sims_xrgg/lrgg7_rna/replica_1/data/lrgg7_rna_ps_results.csv
lrgg7	lrgg7_rna	rna	replica_1	RNA	ug12	32.4725	0.0241165	1346.49	3.1292	/home/gpfs/o_khanna/sims_xrgg/lrgg7_rna/replica_1/data/lrgg7_rna_ps_results.csv
lrgg7	lrgg7_rna	rna	replica_2	peptide	lrgg7	106.179	0.678739	156.436	2.19434	/home/gpfs/o_khanna/sims_xrgg/lrgg7_rna/replica_2/data/lrgg7_rna_ps_results.csv
lrgg7	lrgg7_rna	rna	replica_2	RNA	ug12	32.4559	0.0036608	8865.78	3.94772	/home/gpfs/o_khanna/sims_xrgg/lrgg7_rna/replica_2/data/lrgg7_rna_ps_results.csv
mrgg7	mrgg7_only	only	replica_1	peptide	mrgg7	18.6504	18.4328	1.0118	0.00509649	/home/gpfs/o_khanna/sims_xrgg/mrgg7_only/replica_1/data/mrgg7_only_ps_results.csv
mrgg7	mrgg7_only	only	replica_2	peptide	mrgg7	18.6336	18.4405	1.01047	0.00452365	/home/gpfs/o_khanna/sims_xrgg/mrgg7_only/replica_2/data/mrgg7_only_ps_results.csv
mrgg7	mrgg7_only	only	replica_3	peptide	mrgg7	18.9978	18.4399	1.03025	0.0129444	/home/gpfs/o_khanna/sims_xrgg/mrgg7_only/replica_3/data/mrgg7_only_ps_results.csv
mrgg7	mrgg7_rna	rna	replica_1	peptide	mrgg7	98.4895	1.18441	83.1552	1.91989	/home/gpfs/o_khanna/sims_xrgg/mrgg7_rna/replica_1/data/mrgg7_rna_ps_results.csv
mrgg7	mrgg7_rna	rna	replica_1	RNA	ug12	30.6422	0.0408846	749.48	2.87476	/home/gpfs/o_khanna/sims_xrgg/mrgg7_rna/replica_1/data/mrgg7_rna_ps_results.csv
mrgg7	mrgg7_rna	rna	replica_2	peptide	mrgg7	98.1072	1.17695	83.3568	1.92094	/home/gpfs/o_khanna/sims_xrgg/mrgg7_rna/replica_2/data/mrgg7_rna_ps_results.csv
mrgg7	mrgg7_rna	rna	replica_2	RNA	ug12	30.527	0.0516766	590.733	2.77139	/home/gpfs/o_khanna/sims_xrgg/mrgg7_rna/replica_2/data/mrgg7_rna_ps_results.csv
mrgg7	mrgg7_rna	rna	replica_3	peptide	mrgg7	98.3008	1.15129	85.3832	1.93137	/home/gpfs/o_khanna/sims_xrgg/mrgg7_rna/replica_3/data/mrgg7_rna_ps_results.csv
mrgg7	mrgg7_rna	rna	replica_3	RNA	ug12	30.5393	0.0506446	603.012	2.78033	/home/gpfs/o_khanna/sims_xrgg/mrgg7_rna/replica_3/data/mrgg7_rna_ps_results.csv
nrgg7	nrgg7_only	only	replica_1	peptide	nrgg7		18.4437			/home/gpfs/o_khanna/sims_xrgg/nrgg7_only/replica_1/data/nrgg7_only_ps_results.csv
nrgg7	nrgg7_only	only	replica_2	peptide	nrgg7	18.6421	18.4105	1.01258	0.00542891	/home/gpfs/o_khanna/sims_xrgg/nrgg7_only/replica_2/data/nrgg7_only_ps_results.csv
nrgg7	nrgg7_only	only	replica_3	peptide	nrgg7	18.5919	18.4449	1.00797	0.00344664	/home/gpfs/o_khanna/sims_xrgg/nrgg7_only/replica_3/data/nrgg7_only_ps_results.csv
nrgg7	nrgg7_rna	rna	replica_1	peptide	nrgg7	89.8485	2.00498	44.8126	1.6514	/home/gpfs/o_khanna/sims_xrgg/nrgg7_rna/replica_1/data/nrgg7_rna_ps_results.csv
nrgg7	nrgg7_rna	rna	replica_1	RNA	ug12	28.519	0.200721	142.083	2.15254	/home/gpfs/o_khanna/sims_xrgg/nrgg7_rna/replica_1/data/nrgg7_rna_ps_results.csv
nrgg7	nrgg7_rna	rna	replica_2	peptide	nrgg7	89.933	1.96879	45.6793	1.65972	/home/gpfs/o_khanna/sims_xrgg/nrgg7_rna/replica_2/data/nrgg7_rna_ps_results.csv
nrgg7	nrgg7_rna	rna	replica_2	RNA	ug12	28.6316	0.167741	170.69	2.23221	/home/gpfs/o_khanna/sims_xrgg/nrgg7_rna/replica_2/data/nrgg7_rna_ps_results.csv
nrgg7	nrgg7_rna	rna	replica_3	peptide	nrgg7	89.9385	1.83416	49.0352	1.69051	/home/gpfs/o_khanna/sims_xrgg/nrgg7_rna/replica_3/data/nrgg7_rna_ps_results.csv
nrgg7	nrgg7_rna	rna	replica_3	RNA	ug12	28.6175	0.128292	223.066	2.34843	/home/gpfs/o_khanna/sims_xrgg/nrgg7_rna/replica_3/data/nrgg7_rna_ps_results.csv
prgg7	prgg7_only	only	replica_1	peptide	prgg7	18.4942	18.4445	1.00269	0.00116727	/home/gpfs/o_khanna/sims_xrgg/prgg7_only/replica_1/data/prgg7_only_ps_results.csv
prgg7	prgg7_only	only	replica_2	peptide	prgg7	18.29	18.4869	0.989349	-0.00465065	/home/gpfs/o_khanna/sims_xrgg/prgg7_only/replica_2/data/prgg7_only_ps_results.csv
prgg7	prgg7_only	only	replica_3	peptide	prgg7	18.5581	18.4271	1.00711	0.00307505	/home/gpfs/o_khanna/sims_xrgg/prgg7_only/replica_3/data/prgg7_only_ps_results.csv
prgg7	prgg7_rna	rna	replica_1	peptide	prgg7	83.8919	2.63187	31.8754	1.50346	/home/gpfs/o_khanna/sims_xrgg/prgg7_rna/replica_1/data/prgg7_rna_ps_results.csv
prgg7	prgg7_rna	rna	replica_1	RNA	ug12	26.986	0.298766	90.3249	1.95581	/home/gpfs/o_khanna/sims_xrgg/prgg7_rna/replica_1/data/prgg7_rna_ps_results.csv
prgg7	prgg7_rna	rna	replica_2	peptide	prgg7	84.0418	2.46171	34.1396	1.53326	/home/gpfs/o_khanna/sims_xrgg/prgg7_rna/replica_2/data/prgg7_rna_ps_results.csv
prgg7	prgg7_rna	rna	replica_2	RNA	ug12	27.0186	0.275447	98.09	1.99162	/home/gpfs/o_khanna/sims_xrgg/prgg7_rna/replica_2/data/prgg7_rna_ps_results.csv
prgg7	prgg7_rna	rna	replica_3	peptide	prgg7	83.6366	2.813	29.7322	1.47323	/home/gpfs/o_khanna/sims_xrgg/prgg7_rna/replica_3/data/prgg7_rna_ps_results.csv
prgg7	prgg7_rna	rna	replica_3	RNA	ug12	26.8323	0.385503	69.6034	1.84263	/home/gpfs/o_khanna/sims_xrgg/prgg7_rna/replica_3/data/prgg7_rna_ps_results.csv
qrgg7	qrgg7_only	only	replica_1	peptide	qrgg7	18.5737	18.4314	1.00772	0.00334031	/home/gpfs/o_khanna/sims_xrgg/qrgg7_only/replica_1/data/qrgg7_only_ps_results.csv
qrgg7	qrgg7_only	only	replica_2	peptide	qrgg7	18.4258	18.4625	0.99801	-0.00086502	/home/gpfs/o_khanna/sims_xrgg/qrgg7_only/replica_2/data/qrgg7_only_ps_results.csv
qrgg7	qrgg7_only	only	replica_3	peptide	qrgg7	18.2666	18.4578	0.98964	-0.00452257	/home/gpfs/o_khanna/sims_xrgg/qrgg7_only/replica_3/data/qrgg7_only_ps_results.csv
qrgg7	qrgg7_rna	rna	replica_1	peptide	qrgg7	86.2103	2.19782	39.2254	1.59357	/home/gpfs/o_khanna/sims_xrgg/qrgg7_rna/replica_1/data/qrgg7_rna_ps_results.csv
qrgg7	qrgg7_rna	rna	replica_1	RNA	ug12	27.5102	0.222787	123.482	2.0916	/home/gpfs/o_khanna/sims_xrgg/qrgg7_rna/replica_1/data/qrgg7_rna_ps_results.csv
qrgg7	qrgg7_rna	rna	replica_2	peptide	qrgg7	86.0155	2.36165	36.4218	1.56136	/home/gpfs/o_khanna/sims_xrgg/qrgg7_rna/replica_2/data/qrgg7_rna_ps_results.csv
qrgg7	qrgg7_rna	rna	replica_2	RNA	ug12	27.4579	0.270623	101.462	2.0063	/home/gpfs/o_khanna/sims_xrgg/qrgg7_rna/replica_2/data/qrgg7_rna_ps_results.csv
qrgg7	qrgg7_rna	rna	replica_3	peptide	qrgg7	85.8807	2.36291	36.3452	1.56045	/home/gpfs/o_khanna/sims_xrgg/qrgg7_rna/replica_3/data/qrgg7_rna_ps_results.csv
qrgg7	qrgg7_rna	rna	replica_3	RNA	ug12	27.3537	0.284635	96.1011	1.98273	/home/gpfs/o_khanna/sims_xrgg/qrgg7_rna/replica_3/data/qrgg7_rna_ps_results.csv
rrgg7	rrgg7_only	only	replica_1	peptide	rrgg7	18.4874	18.4428	1.00241	0.00104716	/home/gpfs/o_khanna/sims_xrgg/rrgg7_only/replica_1/data/rrgg7_only_ps_results.csv
rrgg7	rrgg7_only	only	replica_2	peptide	rrgg7	18.3628	18.4654	0.994445	-0.00241944	/home/gpfs/o_khanna/sims_xrgg/rrgg7_only/replica_2/data/rrgg7_only_ps_results.csv
rrgg7	rrgg7_only	only	replica_3	peptide	rrgg7	18.322	18.4543	0.992829	-0.00312571	/home/gpfs/o_khanna/sims_xrgg/rrgg7_only/replica_3/data/rrgg7_only_ps_results.csv
rrgg7	rrgg7_rna	rna	replica_1	peptide	rrgg7	93.2841	6.56973	14.1991	1.15226	/home/gpfs/o_khanna/sims_xrgg/rrgg7_rna/replica_1/data/rrgg7_rna_ps_results.csv
rrgg7	rrgg7_rna	rna	replica_1	RNA	ug12	42.1979	0.00711035	5934.73	3.7734	/home/gpfs/o_khanna/sims_xrgg/rrgg7_rna/replica_1/data/rrgg7_rna_ps_results.csv
rrgg7	rrgg7_rna	rna	replica_2	peptide	rrgg7	93.4247	6.56856	14.223	1.15299	/home/gpfs/o_khanna/sims_xrgg/rrgg7_rna/replica_2/data/rrgg7_rna_ps_results.csv
rrgg7	rrgg7_rna	rna	replica_2	RNA	ug12	42.2285	0.0250312	1687.03	3.22712	/home/gpfs/o_khanna/sims_xrgg/rrgg7_rna/replica_2/data/rrgg7_rna_ps_results.csv
rrgg7	rrgg7_rna	rna	replica_3	peptide	rrgg7	93.2075	6.5805	14.1642	1.15119	/home/gpfs/o_khanna/sims_xrgg/rrgg7_rna/replica_3/data/rrgg7_rna_ps_results.csv
rrgg7	rrgg7_rna	rna	replica_3	RNA	ug12	42.2176	0.0146964	2872.65	3.45828	/home/gpfs/o_khanna/sims_xrgg/rrgg7_rna/replica_3/data/rrgg7_rna_ps_results.csv
srgg7	srgg7_only	only	replica_1	peptide	srgg7	18.5193	18.4216	1.0053	0.00229558	/home/gpfs/o_khanna/sims_xrgg/srgg7_only/replica_1/data/srgg7_only_ps_results.csv
srgg7	srgg7_only	only	replica_2	peptide	srgg7	18.4011	18.4775	0.995865	-0.0017995	/home/gpfs/o_khanna/sims_xrgg/srgg7_only/replica_2/data/srgg7_only_ps_results.csv
srgg7	srgg7_only	only	replica_3	peptide	srgg7	18.3785	18.5421	0.991177	-0.00384889	/home/gpfs/o_khanna/sims_xrgg/srgg7_only/replica_3/data/srgg7_only_ps_results.csv
srgg7	srgg7_rna	rna	replica_1	peptide	srgg7	92.755	1.83806	50.4636	1.70298	/home/gpfs/o_khanna/sims_xrgg/srgg7_rna/replica_1/data/srgg7_rna_ps_results.csv
srgg7	srgg7_rna	rna	replica_1	RNA	ug12	29.5202	0.142831	206.68	2.3153	/home/gpfs/o_khanna/sims_xrgg/srgg7_rna/replica_1/data/srgg7_rna_ps_results.csv
srgg7	srgg7_rna	rna	replica_2	peptide	srgg7	92.775	2.0027	46.325	1.66582	/home/gpfs/o_khanna/sims_xrgg/srgg7_rna/replica_2/data/srgg7_rna_ps_results.csv
srgg7	srgg7_rna	rna	replica_2	RNA	ug12	29.4641	0.184367	159.812	2.20361	/home/gpfs/o_khanna/sims_xrgg/srgg7_rna/replica_2/data/srgg7_rna_ps_results.csv
srgg7	srgg7_rna	rna	replica_3	peptide	srgg7	93.2879	1.74208	53.5496	1.72876	/home/gpfs/o_khanna/sims_xrgg/srgg7_rna/replica_3/data/srgg7_rna_ps_results.csv
srgg7	srgg7_rna	rna	replica_3	RNA	ug12	29.6425	0.103127	287.438	2.45854	/home/gpfs/o_khanna/sims_xrgg/srgg7_rna/replica_3/data/srgg7_rna_ps_results.csv
trgg7	trgg7_only	only	replica_1	peptide	trgg7	18.6235	18.4323	1.01037	0.00448027	/home/gpfs/o_khanna/sims_xrgg/trgg7_only/replica_1/data/trgg7_only_ps_results.csv
trgg7	trgg7_only	only	replica_2	peptide	trgg7		18.4533			/home/gpfs/o_khanna/sims_xrgg/trgg7_only/replica_2/data/trgg7_only_ps_results.csv
trgg7	trgg7_only	only	replica_3	peptide	trgg7	18.5932	18.4467	1.00794	0.0034364	/home/gpfs/o_khanna/sims_xrgg/trgg7_only/replica_3/data/trgg7_only_ps_results.csv
trgg7	trgg7_rna	rna	replica_1	peptide	trgg7	84.7878	2.27821	37.2169	1.57074	/home/gpfs/o_khanna/sims_xrgg/trgg7_rna/replica_1/data/trgg7_rna_ps_results.csv
trgg7	trgg7_rna	rna	replica_1	RNA	ug12	27.207	0.214403	126.897	2.10345	/home/gpfs/o_khanna/sims_xrgg/trgg7_rna/replica_1/data/trgg7_rna_ps_results.csv
trgg7	trgg7_rna	rna	replica_2	peptide	trgg7	85.4539	2.40275	35.5651	1.55102	/home/gpfs/o_khanna/sims_xrgg/trgg7_rna/replica_2/data/trgg7_rna_ps_results.csv
trgg7	trgg7_rna	rna	replica_2	RNA	ug12	27.428	0.246145	111.43	2.047	/home/gpfs/o_khanna/sims_xrgg/trgg7_rna/replica_2/data/trgg7_rna_ps_results.csv
trgg7	trgg7_rna	rna	replica_3	peptide	trgg7	84.6529	2.64902	31.9563	1.50456	/home/gpfs/o_khanna/sims_xrgg/trgg7_rna/replica_3/data/trgg7_rna_ps_results.csv
trgg7	trgg7_rna	rna	replica_3	RNA	ug12	27.1561	0.318965	85.1383	1.93013	/home/gpfs/o_khanna/sims_xrgg/trgg7_rna/replica_3/data/trgg7_rna_ps_results.csv
vrgg7	vrgg7_only	only	replica_1	peptide	vrgg7	18.1149	18.4539	0.981634	-0.00805059	/home/gpfs/o_khanna/sims_xrgg/vrgg7_only/replica_1/data/vrgg7_only_ps_results.csv
vrgg7	vrgg7_only	only	replica_2	peptide	vrgg7	18.2744	18.4617	0.989856	-0.00442793	/home/gpfs/o_khanna/sims_xrgg/vrgg7_only/replica_2/data/vrgg7_only_ps_results.csv
vrgg7	vrgg7_only	only	replica_3	peptide	vrgg7	18.4742	18.4286	1.00247	0.00107329	/home/gpfs/o_khanna/sims_xrgg/vrgg7_only/replica_3/data/vrgg7_only_ps_results.csv
vrgg7	vrgg7_rna	rna	replica_1	peptide	vrgg7	63.7372	5.32588	11.9674	1.078	/home/gpfs/o_khanna/sims_xrgg/vrgg7_rna/replica_1/data/vrgg7_rna_ps_results.csv
vrgg7	vrgg7_rna	rna	replica_1	RNA	ug12	20.8964	1.05577	19.7926	1.2965	/home/gpfs/o_khanna/sims_xrgg/vrgg7_rna/replica_1/data/vrgg7_rna_ps_results.csv
vrgg7	vrgg7_rna	rna	replica_2	peptide	vrgg7	63.058	5.47321	11.5212	1.0615	/home/gpfs/o_khanna/sims_xrgg/vrgg7_rna/replica_2/data/vrgg7_rna_ps_results.csv
vrgg7	vrgg7_rna	rna	replica_2	RNA	ug12	20.705	1.10198	18.7889	1.2739	/home/gpfs/o_khanna/sims_xrgg/vrgg7_rna/replica_2/data/vrgg7_rna_ps_results.csv
vrgg7	vrgg7_rna	rna	replica_3	peptide	vrgg7	63.5686	6.93111	9.1715	0.96244	/home/gpfs/o_khanna/sims_xrgg/vrgg7_rna/replica_3/data/vrgg7_rna_ps_results.csv
vrgg7	vrgg7_rna	rna	replica_3	RNA	ug12	20.8465	1.6365	12.7385	1.10512	/home/gpfs/o_khanna/sims_xrgg/vrgg7_rna/replica_3/data/vrgg7_rna_ps_results.csv
wrgg7	wrgg7_only	only	replica_1	peptide	wrgg7	18.5835	18.429	1.00838	0.0036261	/home/gpfs/o_khanna/sims_xrgg/wrgg7_only/replica_1/data/wrgg7_only_ps_results.csv
wrgg7	wrgg7_only	only	replica_2	peptide	wrgg7	18.3217	18.4542	0.99282	-0.00312955	/home/gpfs/o_khanna/sims_xrgg/wrgg7_only/replica_2/data/wrgg7_only_ps_results.csv
wrgg7	wrgg7_only	only	replica_3	peptide	wrgg7		18.4705			/home/gpfs/o_khanna/sims_xrgg/wrgg7_only/replica_3/data/wrgg7_only_ps_results.csv
wrgg7	wrgg7_rna	rna	replica_1	peptide	wrgg7	126.013	0.039924	3156.33	3.49918	/home/gpfs/o_khanna/sims_xrgg/wrgg7_rna/replica_1/data/wrgg7_rna_ps_results.csv
wrgg7	wrgg7_rna	rna	replica_1	RNA	ug12	36.6691	0.000657089	55805.3	4.74668	/home/gpfs/o_khanna/sims_xrgg/wrgg7_rna/replica_1/data/wrgg7_rna_ps_results.csv
wrgg7	wrgg7_rna	rna	replica_2	peptide	wrgg7	125.942	0.0451599	2788.8	3.44542	/home/gpfs/o_khanna/sims_xrgg/wrgg7_rna/replica_2/data/wrgg7_rna_ps_results.csv
wrgg7	wrgg7_rna	rna	replica_2	RNA	ug12	36.6582	0.000158429	231386	5.36434	/home/gpfs/o_khanna/sims_xrgg/wrgg7_rna/replica_2/data/wrgg7_rna_ps_results.csv
wrgg7	wrgg7_rna	rna	replica_3	peptide	wrgg7	125.904	0.060467	2082.19	3.31852	/home/gpfs/o_khanna/sims_xrgg/wrgg7_rna/replica_3/data/wrgg7_rna_ps_results.csv
wrgg7	wrgg7_rna	rna	replica_3	RNA	ug12	36.6812	0.000192192	190857	5.28071	/home/gpfs/o_khanna/sims_xrgg/wrgg7_rna/replica_3/data/wrgg7_rna_ps_results.csv
yrgg7	yrgg7_only	only	replica_1	peptide	yrgg7	18.6225	18.4182	1.01109	0.00479024	/home/gpfs/o_khanna/sims_xrgg/yrgg7_only/replica_1/data/yrgg7_only_ps_results.csv
yrgg7	yrgg7_only	only	replica_2	peptide	yrgg7	18.3342	18.4662	0.992854	-0.0031145	/home/gpfs/o_khanna/sims_xrgg/yrgg7_only/replica_2/data/yrgg7_only_ps_results.csv
yrgg7	yrgg7_only	only	replica_3	peptide	yrgg7	18.1455	18.455	0.983229	-0.00734546	/home/gpfs/o_khanna/sims_xrgg/yrgg7_only/replica_3/data/yrgg7_only_ps_results.csv
yrgg7	yrgg7_rna	rna	replica_1	peptide	yrgg7	125.175	0.0615552	2033.54	3.30825	/home/gpfs/o_khanna/sims_xrgg/yrgg7_rna/replica_1/data/yrgg7_rna_ps_results.csv
yrgg7	yrgg7_rna	rna	replica_1	RNA	ug12	36.6898	0.000214418	171113	5.23328	/home/gpfs/o_khanna/sims_xrgg/yrgg7_rna/replica_1/data/yrgg7_rna_ps_results.csv
yrgg7	yrgg7_rna	rna	replica_2	peptide	yrgg7	125.911	0.0982589	1281.43	3.10769	/home/gpfs/o_khanna/sims_xrgg/yrgg7_rna/replica_2/data/yrgg7_rna_ps_results.csv
yrgg7	yrgg7_rna	rna	replica_2	RNA	ug12	36.8436	0.000101979	361284	5.55785	/home/gpfs/o_khanna/sims_xrgg/yrgg7_rna/replica_2/data/yrgg7_rna_ps_results.csv
yrgg7	yrgg7_rna	rna	replica_3	peptide	yrgg7	126.095	0.0612997	2057.02	3.31324	/home/gpfs/o_khanna/sims_xrgg/yrgg7_rna/replica_3/data/yrgg7_rna_ps_results.csv
yrgg7	yrgg7_rna	rna	replica_3	RNA	ug12	36.8586	0.00196899	18719.6	4.2723	/home/gpfs/o_khanna/sims_xrgg/yrgg7_rna/replica_3/data/yrgg7_rna_ps_results.csv

### Sheet: README
Sheet	Description	Source
K_peptide_summary	Peptide partition coefficients summary statistics across conditions.	K_peptide_summary.csv
K_rna_summary	RNA partition coefficients summary statistics across conditions.	K_rna_summary.csv
K_per_replica	Per-replica partition coefficients for peptide and RNA.	K_per_replica.csv
