## Supplementary File 4 for "The sequence context of RG/RGG motifs determines condensate formation, transportin-1 binding and chaperoning"

### Sheet: README
Source file	Sheets included	Notes
Supplementary file 2.xlsx	DataSet2	Sheets copied as-is from Supplementary file 2.xlsx
Supplementary file 3.xlsx	DataSet3	Sheets copied as-is from Supplementary file 3.xlsx; name collisions were resolved with prefixes/suffixes.

### Sheet: DataSet2
LIST OF PROTEINS HARBORING RG REPEATS	Unnamed: 1	Unnamed: 2	Unnamed: 3	Unnamed: 4	Unnamed: 5	Unnamed: 6	Unnamed: 7	Unnamed: 8	Unnamed: 9	Unnamed: 10	Unnamed: 11	Unnamed: 12	Unnamed: 13	Unnamed: 14	Unnamed: 15	Unnamed: 16	Unnamed: 17	Unnamed: 18	Unnamed: 19	Unnamed: 20	Unnamed: 21	Unnamed: 22	Unnamed: 23	Unnamed: 24	Unnamed: 25	Unnamed: 26
2 Times RG		3 Times RG		4 Times RG		5 Times RG		6 Times RG		7 Times RG		8 Times RG		9 Times RG		10 Times RG		11 Times RG		12 Times RG		13 Times RG		14 Times RG		15 Times RG
Z385C_HUMAN		Z385C_HUMAN		SPRN_HUMAN		SPRN_HUMAN		LAR1B_HUMAN		LAR1B_HUMAN		LAR1B_HUMAN		ZC3H4_HUMAN		ZC3H4_HUMAN		ZC3H4_HUMAN		ZC3H4_HUMAN		ZC3H4_HUMAN		ZC3H4_HUMAN		CHTOP_HUMAN
KIAS3_HUMAN		CO5A3_HUMAN		LSM4_HUMAN		ZC3H1_HUMAN		EWS_HUMAN		RS2_HUMAN		RS2_HUMAN		CHTOP_HUMAN		CHTOP_HUMAN		CHTOP_HUMAN		CHTOP_HUMAN		CHTOP_HUMAN		CHTOP_HUMAN
TRIP6_HUMAN		CO1A2_HUMAN		ZC3H1_HUMAN		ING5_HUMAN		RBM26_HUMAN		CIRBP_HUMAN		CIRBP_HUMAN		BRWD3_HUMAN		BRWD3_HUMAN		BRWD3_HUMAN		BRWD3_HUMAN		BRWD3_HUMAN
RHG36_HUMAN		LSM4_HUMAN		PRC2B_HUMAN		LENG8_HUMAN		NUCL_HUMAN		EWS_HUMAN		BRWD3_HUMAN		EIF3A_HUMAN		EIF3A_HUMAN		EIF3A_HUMAN
LSM4_HUMAN		ZC3H1_HUMAN		ING5_HUMAN		GAR1_HUMAN		GAR1_HUMAN		BRWD3_HUMAN		RBM26_HUMAN		MBD2_HUMAN		MBD2_HUMAN		MBD2_HUMAN
FBSL_HUMAN		PININ_HUMAN		LENG8_HUMAN		HABP4_HUMAN		EIF3A_HUMAN		RBM26_HUMAN		PRC2C_HUMAN		FBRL_HUMAN		FBRL_HUMAN
U2AF5_HUMAN		PRC2B_HUMAN		PRD10_HUMAN		TCAL3_HUMAN		HABP4_HUMAN		PRC2C_HUMAN		NUCL_HUMAN		NUCL_HUMAN		NUCL_HUMAN
LENG8_HUMAN		ZEP3_HUMAN		GAR1_HUMAN		KDM4F_HUMAN		HNRPQ_HUMAN		ILF3_HUMAN		GAR1_HUMAN		RBM26_HUMAN		RBM26_HUMAN
TYOBP_HUMAN		ZEP1_HUMAN		HABP4_HUMAN		SMD1_HUMAN		TCAL3_HUMAN		NUCL_HUMAN		EIF3A_HUMAN		ZN579_HUMAN		ZN579_HUMAN
CRLS1_HUMAN		LENG8_HUMAN		FBLL1_HUMAN		RMXL1_HUMAN		KDM4F_HUMAN		GAR1_HUMAN		HNRPQ_HUMAN		HNRPQ_HUMAN
SAMD5_HUMAN		CO7A1_HUMAN		TCAL3_HUMAN		UBP2L_HUMAN		CHTOP_HUMAN		EIF3A_HUMAN		AVEN_HUMAN		FUS_HUMAN
PHC1_HUMAN		MCM8_HUMAN		KDM4F_HUMAN		FUS_HUMAN		LARP1_HUMAN		HNRPQ_HUMAN		CHTOP_HUMAN		RS2_HUMAN
ZN608_HUMAN		CO8A2_HUMAN		SMD1_HUMAN		CO5A1_HUMAN		SMD1_HUMAN		AVEN_HUMAN		LARP1_HUMAN		SMD1_HUMAN
ASPH1_HUMAN		TCAL3_HUMAN		RMXL1_HUMAN		ZC3H4_HUMAN		UBP2L_HUMAN		MRE11_HUMAN		SMD1_HUMAN		CIRBP_HUMAN
KLF2_HUMAN		EST1A_HUMAN		UBP2L_HUMAN		API5_HUMAN		FUS_HUMAN		CHTOP_HUMAN		FBRL_HUMAN		LAR1B_HUMAN
EP2A2_HUMAN		RBY1D_HUMAN		FUS_HUMAN		THOC4_HUMAN		KHDR1_HUMAN		LARP1_HUMAN		FUS_HUMAN
LIMC1_HUMAN		NMDE4_HUMAN		CO5A1_HUMAN		SERB1_HUMAN		ZC3H4_HUMAN		SMD1_HUMAN		MBD2_HUMAN
DENR_HUMAN		SMD1_HUMAN		EP2A2_HUMAN		TCAL6_HUMAN		API5_HUMAN		UBP2L_HUMAN		ZN579_HUMAN
CBPC5_HUMAN		FUT4_HUMAN		ZC3H4_HUMAN		CIRBP_HUMAN		LS14A_HUMAN		FBRL_HUMAN		ZC3H4_HUMAN
RDD1_HUMAN		ZN608_HUMAN		CORA1_HUMAN		BRWD3_HUMAN		SERB1_HUMAN		FUS_HUMAN		LS14A_HUMAN
P66A_HUMAN		FUS_HUMAN		API5_HUMAN		CO6A1_HUMAN		PRC2A_HUMAN		MBD2_HUMAN		SERB1_HUMAN
NKX11_HUMAN		CO6A6_HUMAN		SHC2_HUMAN		HNRPR_HUMAN		TCAL6_HUMAN		ZN579_HUMAN		PRC2A_HUMAN
M3K12_HUMAN		RBY1A_HUMAN		THOC4_HUMAN		ZHX1_HUMAN		RS2_HUMAN		KHDR1_HUMAN
LATS1_HUMAN		CO5A1_HUMAN		SERB1_HUMAN		ILF3_HUMAN		CAPR1_HUMAN		RBP56_HUMAN
SRRM2_HUMAN		EP2A2_HUMAN		TCAL6_HUMAN		AVEN_HUMAN		CIRBP_HUMAN		ZC3H4_HUMAN
COHA1_HUMAN		PAIP1_HUMAN		CIRBP_HUMAN		COIL_HUMAN		BRWD3_HUMAN		LS14A_HUMAN
GA2L1_HUMAN		ESPL1_HUMAN		BRWD3_HUMAN		KMT2B_HUMAN		PRC2C_HUMAN		SERB1_HUMAN
H6ST3_HUMAN		RDD1_HUMAN		CO6A1_HUMAN		ZN579_HUMAN		ZHX1_HUMAN		PRC2A_HUMAN
SPAG1_HUMAN		ZC3H4_HUMAN		RU17_HUMAN		RBP56_HUMAN		ILF3_HUMAN
FRS1L_HUMAN		CORA1_HUMAN		HNRPR_HUMAN		COBA1_HUMAN		AVEN_HUMAN
CABP1_HUMAN		SRR1L_HUMAN		BCL7C_HUMAN		KDM4E_HUMAN		MRE11_HUMAN
BAG1_HUMAN		COMA1_HUMAN		ZHX1_HUMAN		CCDC9_HUMAN		RBMX_HUMAN
COPA1_HUMAN		SERB1_HUMAN		ILF3_HUMAN		MET14_HUMAN		FBRL_HUMAN
CP27A_HUMAN		SRRM2_HUMAN		AVEN_HUMAN		LAR1B_HUMAN		KMT2B_HUMAN
APBB1_HUMAN		RRP1_HUMAN		LSM11_HUMAN		TCAL5_HUMAN		MBD2_HUMAN
T121B_HUMAN		GA2L1_HUMAN		COIL_HUMAN		WDR33_HUMAN		ZN579_HUMAN
ESYT2_HUMAN		TCAL6_HUMAN		KMT2B_HUMAN		KHDR3_HUMAN		RBP56_HUMAN
SCAR5_HUMAN		BRWD3_HUMAN		U3KQK1_HUMAN		FMR1_HUMAN		KDM4E_HUMAN
LMBL4_HUMAN		CO6A1_HUMAN		ZN579_HUMAN		CSTF2_HUMAN		UBAP2_HUMAN
CTGEF_HUMAN		FRS1L_HUMAN		ZCH13_HUMAN		EWS_HUMAN
AMER2_HUMAN		CABP1_HUMAN		RBP56_HUMAN		RBM26_HUMAN
ADA2A_HUMAN		HNRPR_HUMAN		COBA1_HUMAN		FA98B_HUMAN
PP1RA_HUMAN		ZHX1_HUMAN		CK096_HUMAN		NUCL_HUMAN
GDNF_HUMAN		ILF3_HUMAN		KDM4E_HUMAN		EIF3A_HUMAN
NIPBL_HUMAN		COPA1_HUMAN		CCDC9_HUMAN		HNRPQ_HUMAN
XKR7_HUMAN		T121B_HUMAN		MET14_HUMAN		CHTOP_HUMAN
MTUS2_HUMAN		ESYT2_HUMAN		IN80B_HUMAN		LARP1_HUMAN
SOGA3_HUMAN		CO9A3_HUMAN		LAR1B_HUMAN		BCLF1_HUMAN
RBP56_HUMAN		AVEN_HUMAN		TCAL5_HUMAN		FA98A_HUMAN
RBY1B_HUMAN		EPAB2_HUMAN		WDR33_HUMAN		GGYF1_HUMAN
TM271_HUMAN		CLIC6_HUMAN		KHDR3_HUMAN		TR150_HUMAN
CCDC9_HUMAN		NF2IP_HUMAN		FMR1_HUMAN		COBA2_HUMAN
IF2B3_HUMAN		CO8A1_HUMAN		CSTF2_HUMAN		KHDR1_HUMAN
NEK1_HUMAN		PP1RA_HUMAN		EWS_HUMAN		GGYF2_HUMAN
COA8_HUMAN		COIL_HUMAN		RBM26_HUMAN		LS14A_HUMAN
P5I13_HUMAN		GDNF_HUMAN		FA98B_HUMAN		PRC2A_HUMAN
DHX57_HUMAN		ROA1_HUMAN		NUCL_HUMAN		RS2_HUMAN
MZF1_HUMAN		ZN579_HUMAN		EIF3A_HUMAN		CAPR1_HUMAN
SYDE1_HUMAN		CODA1_HUMAN		HNRPQ_HUMAN		PRC2C_HUMAN
IGDC3_HUMAN		KMT2D_HUMAN		MBD6_HUMAN		MRE11_HUMAN
TRY3_HUMAN		ZCH13_HUMAN		LS14B_HUMAN		SCAFB_HUMAN
G3BP2_HUMAN		RBP56_HUMAN		CHTOP_HUMAN		RBMX_HUMAN
PKHG3_HUMAN		RBY1B_HUMAN		SMD3_HUMAN		FBRL_HUMAN
HDGR2_HUMAN		TM271_HUMAN		LARP1_HUMAN		CSTFT_HUMAN
ALR_HUMAN		CCDC9_HUMAN		BCLF1_HUMAN		MBD2_HUMAN
RBBP6_HUMAN		KMT2C_HUMAN		FA98A_HUMAN		CNBP_HUMAN
ZN292_HUMAN		IF2B3_HUMAN		ZN469_HUMAN		UBAP2_HUMAN
UCN3_HUMAN		MET14_HUMAN		GGYF1_HUMAN
PR20D_HUMAN		IN80B_HUMAN		TR150_HUMAN
MMP21_HUMAN		FMR1_HUMAN		COBA2_HUMAN
TCEA2_HUMAN		CO3A1_HUMAN		KHDR1_HUMAN
BIG3_HUMAN		DDX3X_HUMAN		CO6A5_HUMAN
RN169_HUMAN		HDGR2_HUMAN		GGYF2_HUMAN
MEPCE_HUMAN		RBM26_HUMAN		LS14A_HUMAN
CA202_HUMAN		FA98B_HUMAN		PRC2A_HUMAN
GCFC2_HUMAN		SH2B1_HUMAN		RS2_HUMAN
C1T9B_HUMAN		HNRPQ_HUMAN		CAPR1_HUMAN
SSF1_HUMAN		PR20A_HUMAN		PPN_HUMAN
RBY1E_HUMAN		PR20D_HUMAN		ROA0_HUMAN
SMTL2_HUMAN		PR20C_HUMAN		PRR12_HUMAN
ACSS3_HUMAN		FA98A_HUMAN		CO6A3_HUMAN
SHRM3_HUMAN		TR150_HUMAN		PRC2C_HUMAN
CEBPD_HUMAN		ACD_HUMAN		DDX4_HUMAN
SCRIB_HUMAN		GCFC2_HUMAN		MRE11_HUMAN
ROA3_HUMAN		C1T9B_HUMAN		SCAFB_HUMAN
ZHANG_HUMAN		DSRAD_HUMAN		ACAP1_HUMAN
DIK1C_HUMAN		SSF1_HUMAN		RBMX_HUMAN
RHOU_HUMAN		KHDR1_HUMAN		KHNYN_HUMAN
CHD7_HUMAN		RBY1E_HUMAN		FBRL_HUMAN
ANR53_HUMAN		CO6A5_HUMAN		CSTFT_HUMAN
DDX4_HUMAN		GGYF2_HUMAN		MBD2_HUMAN
OBAS1_HUMAN		PRC2A_HUMAN		CNBP_HUMAN
MATN2_HUMAN		KIF19_HUMAN		KHDR2_HUMAN
ACAP1_HUMAN		RS2_HUMAN		TEX54_HUMAN
RBMX_HUMAN		SHAN1_HUMAN		UBAP2_HUMAN
ZN513_HUMAN		ADCY5_HUMAN
COL12_HUMAN		PPN_HUMAN
ZDHC5_HUMAN		RAB44_HUMAN
STC2_HUMAN		ROA0_HUMAN
FILA_HUMAN		PRR12_HUMAN
CAC1I_HUMAN		CO6A3_HUMAN
F110C_HUMAN		PRC2C_HUMAN
YP008_HUMAN		RHOU_HUMAN
LBN_HUMAN		EME2_HUMAN
BYST_HUMAN		DDX4_HUMAN
TBCD4_HUMAN		OBAS1_HUMAN
PRR19_HUMAN		CO1A1_HUMAN
MOBP_HUMAN		ACAP1_HUMAN
TF3C1_HUMAN		RBMX_HUMAN
SYDE2_HUMAN		COL12_HUMAN
MECP2_HUMAN		FBRL_HUMAN
UBP2L_HUMAN		KHNYN_HUMAN
ZC3HD_HUMAN		CAC1I_HUMAN
CPSF6_HUMAN		ZCHC2_HUMAN
YTDC2_HUMAN		TEX54_HUMAN
PODO_HUMAN		RNC_HUMAN
C2C2L_HUMAN		SPRN_HUMAN
ANGP4_HUMAN		HNRL1_HUMAN
API5_HUMAN		DDX54_HUMAN
RSPRY_HUMAN		ING5_HUMAN
GDF7_HUMAN		RS10_HUMAN
SIR3_HUMAN		ATL4_HUMAN
BRI3B_HUMAN		GAR1_HUMAN
OTUD1_HUMAN		PRD10_HUMAN
AKAP8_HUMAN		DNJB8_HUMAN
ALPK2_HUMAN		HABP4_HUMAN
DCAF6_HUMAN		KDM4F_HUMAN
GAB2_HUMAN		FBLL1_HUMAN
MA7D1_HUMAN		RMXL1_HUMAN
KANK3_HUMAN		UBP2L_HUMAN
CTAG2_HUMAN		SNUT1_HUMAN
YBOX3_HUMAN		API5_HUMAN
SFPQ_HUMAN		PURG_HUMAN
NOP9_HUMAN		CTGE2_HUMAN
G3BP1_HUMAN		ROAA_HUMAN
NSE4A_HUMAN		THOC4_HUMAN
DDX3Y_HUMAN		SHC2_HUMAN
ZN318_HUMAN		PNM8B_HUMAN
ZGPAT_HUMAN		OTUD1_HUMAN
LIMD1_HUMAN		FBX15_HUMAN
ACINU_HUMAN		TP53B_HUMAN
SMBT2_HUMAN		DCAF6_HUMAN
CCD61_HUMAN		F120A_HUMAN
STK19_HUMAN		CIRBP_HUMAN
YLPM1_HUMAN		RU17_HUMAN
ZMY15_HUMAN		NSE4A_HUMAN
ACBD4_HUMAN		DDX3Y_HUMAN
DLGP3_HUMAN		BCL7C_HUMAN
A0A1B0GWI6_HUMAN		RM15_HUMAN
BCLA3_HUMAN		LSM11_HUMAN
NSD1_HUMAN		CCD61_HUMAN
TUSC1_HUMAN		BAZ1A_HUMAN
C1QT8_HUMAN		KMT2B_HUMAN
TBCD1_HUMAN		EYA1_HUMAN
PNMA5_HUMAN		YLPM1_HUMAN
MYOME_HUMAN		DDX21_HUMAN
CSTF2_HUMAN		U3KQK1_HUMAN
ARHG5_HUMAN		ZN768_HUMAN
TCAL2_HUMAN		RBM33_HUMAN
A0A286YF31_HUMAN		VIR_HUMAN
EIF3A_HUMAN		ZN326_HUMAN
U2AF1_HUMAN		COBA1_HUMAN
LARP1_HUMAN		CK096_HUMAN
SMD3_HUMAN		KDM4E_HUMAN
KIF24_HUMAN		BDP1_HUMAN
BCLF1_HUMAN		SRRM5_HUMAN
MLX_HUMAN		LAR1B_HUMAN
CAC1B_HUMAN		TCAL5_HUMAN
CA229_HUMAN		KHDR3_HUMAN
PKHA6_HUMAN		WDR33_HUMAN
CO6A2_HUMAN		CSTF2_HUMAN
PLCL2_HUMAN		EWS_HUMAN
BTF3_HUMAN		FGF2_HUMAN
CFA46_HUMAN		F1712_HUMAN
PABP2_HUMAN		PNMA3_HUMAN
RIMB1_HUMAN		NUCL_HUMAN
CO9A1_HUMAN		FXR1_HUMAN
RA1L3_HUMAN		EIF3A_HUMAN
TAF6L_HUMAN		MBD6_HUMAN
E2F1_HUMAN		CHTOP_HUMAN
SNIP1_HUMAN		LS14B_HUMAN
GMIP_HUMAN		LARP1_HUMAN
ARSB_HUMAN		SMD3_HUMAN
ASXL1_HUMAN		BCLF1_HUMAN
MBD2_HUMAN		RS10L_HUMAN
AGRA2_HUMAN		RMXL2_HUMAN
TULP2_HUMAN		ZN469_HUMAN
EMID1_HUMAN		GGYF1_HUMAN
AF10_HUMAN		PR20E_HUMAN
SBNO2_HUMAN		COBA2_HUMAN
C1T9A_HUMAN		PR20B_HUMAN
KHDR2_HUMAN		BTF3_HUMAN
ZN367_HUMAN		LS14A_HUMAN
K22E_HUMAN		TDRD3_HUMAN
ZSWM8_HUMAN		ROBO3_HUMAN
CO5A3_HUMAN		ZN142_HUMAN
ZC3H1_HUMAN		ZEP2_HUMAN
GRB1L_HUMAN		CF155_HUMAN
RAVR1_HUMAN		RBY1C_HUMAN
PININ_HUMAN		K2C78_HUMAN
CBPC3_HUMAN		CAPR1_HUMAN
ZEP1_HUMAN		DDX5_HUMAN
MCM8_HUMAN		NOM1_HUMAN
CAC1A_HUMAN		RA1L3_HUMAN
KRBA1_HUMAN		SC16B_HUMAN
ZFR2_HUMAN		WWC3_HUMAN
PI3R5_HUMAN		GMIP_HUMAN
FUT4_HUMAN		MRE11_HUMAN
CO6A6_HUMAN		SCAFB_HUMAN
IF2B1_HUMAN		GREM1_HUMAN
MKNK2_HUMAN		CO2A1_HUMAN
RBY1A_HUMAN		CSTFT_HUMAN
DLGP4_HUMAN		CO5A2_HUMAN
S35D3_HUMAN		MBD2_HUMAN
PAIP1_HUMAN		CNBP_HUMAN
PKHA5_HUMAN		C1T9A_HUMAN
ESPL1_HUMAN		KHDR2_HUMAN
TNFC_HUMAN		UBAP2_HUMAN
CC185_HUMAN		SHIP2_HUMAN
CXL17_HUMAN		PHLB3_HUMAN
CCD71_HUMAN
SMR3B_HUMAN
SERB1_HUMAN
C1QT1_HUMAN
YJ018_HUMAN
MCM2_HUMAN
SART3_HUMAN
CO6A1_HUMAN
HNRPR_HUMAN
SETX_HUMAN
NOTC3_HUMAN
MARH9_HUMAN
CF410_HUMAN
AVEN_HUMAN
CO9A3_HUMAN
TRIPC_HUMAN
GATA6_HUMAN
NAGS_HUMAN
PDE3A_HUMAN
COGA1_HUMAN
ZN282_HUMAN
BRD4_HUMAN
YQ037_HUMAN
COIL_HUMAN
TRNP1_HUMAN
SIN3B_HUMAN
MIA2_HUMAN
CODA1_HUMAN
LCAP_HUMAN
FHAD1_HUMAN
EAA4_HUMAN
TCF25_HUMAN
MAAS1_HUMAN
IRS4_HUMAN
MET14_HUMAN
SURF2_HUMAN
FMR1_HUMAN
APCL_HUMAN
FXR2_HUMAN
AHDC1_HUMAN
A0A087X0R7_HUMAN
DOAS1_HUMAN
CH034_HUMAN
PR20C_HUMAN
BAZ2A_HUMAN
MK15_HUMAN
TSR1_HUMAN
CU067_HUMAN
MESP1_HUMAN
TPRX1_HUMAN
PRC2A_HUMAN
CRACD_HUMAN
FRAT2_HUMAN
RS2_HUMAN
RAB44_HUMAN
CO6A3_HUMAN
PRC2C_HUMAN
PRR3_HUMAN
ID3_HUMAN
F120S_HUMAN
VCX3_HUMAN
ES8L1_HUMAN
KHNYN_HUMAN
CWC15_HUMAN
PATZ1_HUMAN
VSX1_HUMAN
CLASR_HUMAN
TT39B_HUMAN
HNRPU_HUMAN
NFIP2_HUMAN
TMED8_HUMAN
OCEL1_HUMAN
MGAT2_HUMAN
CCER1_HUMAN
TERT_HUMAN
RBY1F_HUMAN
RL1D1_HUMAN
EMC4_HUMAN
P121C_HUMAN
RBM3_HUMAN
BMP1_HUMAN
COOA1_HUMAN
ZDHC1_HUMAN
CLK2_HUMAN
RPC4_HUMAN
RS10_HUMAN
KCNKG_HUMAN
MIS_HUMAN
FOXS1_HUMAN
MMTA2_HUMAN
DNJB8_HUMAN
HIPL1_HUMAN
RMXL1_HUMAN
YI023_HUMAN
DNM3A_HUMAN
DHX36_HUMAN
MCM4_HUMAN
FER3L_HUMAN
ZO3_HUMAN
PR20G_HUMAN
CSC10_HUMAN
CBP_HUMAN
YN009_HUMAN
SHC2_HUMAN
CH058_HUMAN
CIRBP_HUMAN
TXD11_HUMAN
BCL7C_HUMAN
C170B_HUMAN
DYLT2_HUMAN
ATG4D_HUMAN
RP3A_HUMAN
CQ102_HUMAN
SP140_HUMAN
BAZ1A_HUMAN
HMGX3_HUMAN
U3KQK1_HUMAN
DDX21_HUMAN
NRK_HUMAN
VIR_HUMAN
RBM33_HUMAN
PKDCC_HUMAN
U2AFM_HUMAN
DOC2A_HUMAN
CK096_HUMAN
YTDC1_HUMAN
SRGP1_HUMAN
LAR1B_HUMAN
CFA99_HUMAN
RREB1_HUMAN
K1C9_HUMAN
CO4A1_HUMAN
WDR33_HUMAN
PKHA4_HUMAN
CTDP1_HUMAN
EWS_HUMAN
INO80_HUMAN
UBP42_HUMAN
GID4_HUMAN
S35F4_HUMAN
TSNA1_HUMAN
TNK1_HUMAN
IP3KA_HUMAN
CHTOP_HUMAN
LS14B_HUMAN
RM34_HUMAN
CT202_HUMAN
PEO1_HUMAN
RS10L_HUMAN
RMXL2_HUMAN
MLF1_HUMAN
TARA_HUMAN
PR20B_HUMAN
SWAHC_HUMAN
IKBE_HUMAN
RBY1C_HUMAN
K2C78_HUMAN
CAPR1_HUMAN
RCN1_HUMAN
CTDS1_HUMAN
F228A_HUMAN
PIWL2_HUMAN
MRE11_HUMAN
CO4A4_HUMAN
ZBTB4_HUMAN
CAHM3_HUMAN
CIP4_HUMAN
GREM1_HUMAN
SLTM_HUMAN
CO4A2_HUMAN
MI1HG_HUMAN
SREC2_HUMAN
SHIP2_HUMAN
TSC1_HUMAN
FRAT1_HUMAN
B3GN9_HUMAN
ZN296_HUMAN
CO7A1_HUMAN
ZFP91_HUMAN
MORN1_HUMAN
CO8A2_HUMAN
DDX43_HUMAN
MN1_HUMAN
MY18B_HUMAN
SAPC1_HUMAN
FUS_HUMAN
TM275_HUMAN
IF4H_HUMAN
WTIP_HUMAN
BICL1_HUMAN
SPIR2_HUMAN
SPOC1_HUMAN
BRSK1_HUMAN
UBP6_HUMAN
SRBS1_HUMAN
M3K5_HUMAN
PCD20_HUMAN
VCX3B_HUMAN
CDAN1_HUMAN
TCAL6_HUMAN
SWAHB_HUMAN
BRWD3_HUMAN
IQEC2_HUMAN
CO4A6_HUMAN
ZHX1_HUMAN
TOM70_HUMAN
EPAB2_HUMAN
CLIC6_HUMAN
CONA1_HUMAN
ADA2B_HUMAN
UBP39_HUMAN
PRAP1_HUMAN
NF2IP_HUMAN
ROA1_HUMAN
KMT2D_HUMAN
CBX2_HUMAN
COCA1_HUMAN
NKTR_HUMAN
TDIF1_HUMAN
TMM52_HUMAN
C1QL4_HUMAN
TPR_HUMAN
GRASP_HUMAN
CTSRZ_HUMAN
CLCC1_HUMAN
ARMX2_HUMAN
ZO2_HUMAN
FA98B_HUMAN
F104A_HUMAN
TRPS1_HUMAN
VGF_HUMAN
C102A_HUMAN
FA98A_HUMAN
CTGE6_HUMAN
LMTK3_HUMAN
ACD_HUMAN
KHDR1_HUMAN
GGYF2_HUMAN
CO6A5_HUMAN
P121A_HUMAN
ZSA5C_HUMAN
VTNC_HUMAN
K2C4_HUMAN
RX_HUMAN
KIF19_HUMAN
PRSR2_HUMAN
CNKR3_HUMAN
PPN_HUMAN
ADCY5_HUMAN
EMIL2_HUMAN
F210B_HUMAN
PRR12_HUMAN
ROA0_HUMAN
CE060_HUMAN
INP5E_HUMAN
FBH1_HUMAN
ILDR2_HUMAN
CO1A1_HUMAN
XYLT1_HUMAN
MAST3_HUMAN
ZN609_HUMAN
PKHG6_HUMAN
TNC18_HUMAN
K2C1B_HUMAN
A0A2R8YF49_HUMAN
HCN3_HUMAN
TEX54_HUMAN
HNRL1_HUMAN
SPRN_HUMAN
SP16H_HUMAN
RHG33_HUMAN
ASTL_HUMAN
DDX54_HUMAN
TLXNB_HUMAN
GXLT1_HUMAN
GNAS1_HUMAN
SRSF8_HUMAN
RBM6_HUMAN
NOP53_HUMAN
FBLL1_HUMAN
KDM4F_HUMAN
FBX33_HUMAN
WASP_HUMAN
EPHA5_HUMAN
ZN524_HUMAN
PANK1_HUMAN
DDX53_HUMAN
CXG2_HUMAN
E41LB_HUMAN
SLX4_HUMAN
SCNNA_HUMAN
SPNS2_HUMAN
SP14L_HUMAN
MACA1_HUMAN
PURG_HUMAN
THOC4_HUMAN
ROAA_HUMAN
PNM8B_HUMAN
DACT2_HUMAN
CS084_HUMAN
S4A8_HUMAN
FBX15_HUMAN
S31C1_HUMAN
SAFB1_HUMAN
HDAC9_HUMAN
IF4G1_HUMAN
CABP4_HUMAN
HMGA1_HUMAN
TNF12_HUMAN
COQ5_HUMAN
TRPC6_HUMAN
SGK2_HUMAN
LSM11_HUMAN
RM15_HUMAN
OR2W5_HUMAN
DHE4_HUMAN
FCN2_HUMAN
C1QT5_HUMAN
KMT2B_HUMAN
CX05A_HUMAN
NALF1_HUMAN
KAT6B_HUMAN
ZN768_HUMAN
TTL11_HUMAN
RSRC1_HUMAN
FZD9_HUMAN
GNPTG_HUMAN
SMR3A_HUMAN
KDM4E_HUMAN
SPIDR_HUMAN
ZN598_HUMAN
SRRM5_HUMAN
LRFN2_HUMAN
LRRC7_HUMAN
ARH40_HUMAN
SRSF4_HUMAN
SEM3G_HUMAN
FGF2_HUMAN
CB050_HUMAN
UBP54_HUMAN
NUCL_HUMAN
PNMA3_HUMAN
M14OS_HUMAN
INSL6_HUMAN
TWF2_HUMAN
MBD6_HUMAN
ZBT7A_HUMAN
DDX17_HUMAN
TRPC4_HUMAN
SEM6C_HUMAN
ZN469_HUMAN
HNRPK_HUMAN
TRA2A_HUMAN
GGYF1_HUMAN
K1614_HUMAN
COBA2_HUMAN
COIA1_HUMAN
LS14A_HUMAN
DPH1_HUMAN
OTUD4_HUMAN
CF155_HUMAN
ZEP2_HUMAN
ZN142_HUMAN
ROBO3_HUMAN
ABL2_HUMAN
GNL1_HUMAN
DDX5_HUMAN
NOM1_HUMAN
ADA2C_HUMAN
SAFB2_HUMAN
SOX5_HUMAN
SMTN_HUMAN
SPB1_HUMAN
REXO1_HUMAN
VCX2_HUMAN
VGFR3_HUMAN
SL9A3_HUMAN
ZC3H6_HUMAN
SCAFB_HUMAN
CO2A1_HUMAN
FRMD1_HUMAN
CO5A2_HUMAN
CNNM2_HUMAN
EYA4_HUMAN
CY1_HUMAN
INF2_HUMAN
MYO15_HUMAN
TR10A_HUMAN
SYNE4_HUMAN
FZD8_HUMAN
SRBS2_HUMAN
T229A_HUMAN
MTD2L_HUMAN
DPF3_HUMAN
PHLB3_HUMAN
SENP3_HUMAN
DOCK8_HUMAN
CO1A2_HUMAN
SCG1_HUMAN
PRC2B_HUMAN
ZEP3_HUMAN
INSRR_HUMAN
ACBD5_HUMAN
RTF1_HUMAN
S31C2_HUMAN
VCX1_HUMAN
PLPR3_HUMAN
TCAL3_HUMAN
MICA3_HUMAN
EST1A_HUMAN
RBY1D_HUMAN
NMDE4_HUMAN
SMD1_HUMAN
PBX4_HUMAN
CO5A1_HUMAN
ZC3H4_HUMAN
SPT5H_HUMAN
PQBP1_HUMAN
STAG1_HUMAN
CORA1_HUMAN
ALPK3_HUMAN
COMA1_HUMAN
SRR1L_HUMAN
NBR1_HUMAN
A0A2R8YFR7_HUMAN
CHSS1_HUMAN
RRP1_HUMAN
BRPF1_HUMAN
JPH4_HUMAN
LAGE3_HUMAN
H0YJW9_HUMAN
ILF3_HUMAN
DSCR6_HUMAN
HXC11_HUMAN
CARL3_HUMAN
DACT1_HUMAN
A0A494C030_HUMAN
SRRM4_HUMAN
CO8A1_HUMAN
RBM34_HUMAN
ZN579_HUMAN
KDM4D_HUMAN
SUCHY_HUMAN
ZCH13_HUMAN
MBD1_HUMAN
TMM80_HUMAN
WASL_HUMAN
STRP2_HUMAN
LPIN1_HUMAN
PRP16_HUMAN
S39A7_HUMAN
KMT2C_HUMAN
SCAR3_HUMAN
IN80B_HUMAN
COEA1_HUMAN
TRPV6_HUMAN
CO3A1_HUMAN
VCY1_HUMAN
DDX3X_HUMAN
RBM26_HUMAN
PM2P1_HUMAN
PAR3L_HUMAN
HNRPQ_HUMAN
SH2B1_HUMAN
CO4A3_HUMAN
FCN1_HUMAN
PR20A_HUMAN
WIPF2_HUMAN
PITM1_HUMAN
SORC3_HUMAN
K2C71_HUMAN
T200C_HUMAN
TR150_HUMAN
JCAD_HUMAN
DSRAD_HUMAN
TGO1_HUMAN
DVL2_HUMAN
CC080_HUMAN
AGRB2_HUMAN
CAF17_HUMAN
MDEAS_HUMAN
RA1L2_HUMAN
TGM1_HUMAN
ENKD1_HUMAN
SHAN1_HUMAN
T10IP_HUMAN
PKP3_HUMAN
EME2_HUMAN
PAGE4_HUMAN
IF4B_HUMAN
LARP4_HUMAN
RC3H1_HUMAN
CROCC_HUMAN
FBRL_HUMAN
NFXL1_HUMAN
SPEG_HUMAN
ONEC2_HUMAN
SRCH_HUMAN
IG2AS_HUMAN
ZCHC2_HUMAN
RNC_HUMAN
ZN687_HUMAN
CO9A2_HUMAN
ING5_HUMAN
CCBE1_HUMAN
PRD10_HUMAN
ATL4_HUMAN
GAR1_HUMAN
HABP4_HUMAN
CX05B_HUMAN
C1QT3_HUMAN
AR6P4_HUMAN
HMGA2_HUMAN
PIWL1_HUMAN
CF223_HUMAN
TRA2B_HUMAN
SNUT1_HUMAN
CTGE2_HUMAN
MBP_HUMAN
ROBO1_HUMAN
TCAL4_HUMAN
BCL9_HUMAN
TP53B_HUMAN
GSE1_HUMAN
F120A_HUMAN
RU17_HUMAN
SVIL_HUMAN
BPTF_HUMAN
TXLNG_HUMAN
MAEL_HUMAN
TR13C_HUMAN
COLQ_HUMAN
RAB5A_HUMAN
CREG1_HUMAN
RUAS1_HUMAN
DAPLE_HUMAN
EYA1_HUMAN
P3C2B_HUMAN
TOP3B_HUMAN
APOL5_HUMAN
CCD9B_HUMAN
PARD3_HUMAN
AEDO_HUMAN
CB081_HUMAN
ZN326_HUMAN
COBA1_HUMAN
CK097_HUMAN
SFTPD_HUMAN
A0A0A0MQW5_HUMAN
HINT2_HUMAN
BDP1_HUMAN
MCM9_HUMAN
SRRM3_HUMAN
TCAL5_HUMAN
KHDR3_HUMAN
CC177_HUMAN
COKA1_HUMAN
SYTL2_HUMAN
RGPD8_HUMAN
M3K13_HUMAN
F1712_HUMAN
H2BFM_HUMAN
PJA1_HUMAN
FXR1_HUMAN
3BP5L_HUMAN
COJA1_HUMAN
PR20E_HUMAN
CD2B2_HUMAN
ALKL1_HUMAN
GP179_HUMAN
SCNND_HUMAN
COFA1_HUMAN
CTG1B_HUMAN
SPP2C_HUMAN
ESS2_HUMAN
CP087_HUMAN
CDK16_HUMAN
TDRD3_HUMAN
KS6B2_HUMAN
CP131_HUMAN
NEST_HUMAN
AMRA1_HUMAN
NEK8_HUMAN
SSRA_HUMAN
ZAR1_HUMAN
NEUA_HUMAN
SC16B_HUMAN
WWC3_HUMAN
RBM10_HUMAN
SF3B4_HUMAN
CSTFT_HUMAN
TWF1_HUMAN
MICU3_HUMAN
CNBP_HUMAN
MISP_HUMAN
LCA10_HUMAN
SSAS1_HUMAN
EGR4_HUMAN
CQ114_HUMAN
SRRT_HUMAN
UBAP2_HUMAN
NEK9_HUMAN
MAST2_HUMAN

### Sheet: DataSet3
LIST OF PROTEINS HARBORING RGG REPEATS	Unnamed: 1	Unnamed: 2	Unnamed: 3	Unnamed: 4	Unnamed: 5	Unnamed: 6	Unnamed: 7	Unnamed: 8	Unnamed: 9	Unnamed: 10	Unnamed: 11	Unnamed: 12	Unnamed: 13	Unnamed: 14	Unnamed: 15	Unnamed: 16	Unnamed: 17	Unnamed: 18	Unnamed: 19	Unnamed: 20	Unnamed: 21	Unnamed: 22	Unnamed: 23	Unnamed: 24	Unnamed: 25	Unnamed: 26
2 Times RGG		3 Times RGG		4 Times RGG		5 Times RGG		6 Times RGG		7 Times RGG		8 Times RGG		9 Times RGG		10 Times RGG		11 Times RGG		12 Times RGG		13 Times RGG		14 Times RGG		15 Times RGG
HNRL1_HUMAN		SPRN_HUMAN		MET14_HUMAN		FA98A_HUMAN		EWS_HUMAN		EWS_HUMAN		EWS_HUMAN		EWS_HUMAN		EWS_HUMAN
SPRN_HUMAN		MET14_HUMAN		FA98A_HUMAN		FBRL_HUMAN		GAR1_HUMAN		GAR1_HUMAN		GAR1_HUMAN		GAR1_HUMAN		GAR1_HUMAN
GAR1_HUMAN		IN80B_HUMAN		FBRL_HUMAN		FUS_HUMAN		RBP56_HUMAN		RBP56_HUMAN		RBP56_HUMAN		RBP56_HUMAN
MMTA2_HUMAN		EWS_HUMAN		FUS_HUMAN		EWS_HUMAN		NUCL_HUMAN		NUCL_HUMAN		NUCL_HUMAN		NUCL_HUMAN
HABP4_HUMAN		ROA0_HUMAN		KMT2B_HUMAN		RBP56_HUMAN		FUS_HUMAN		FUS_HUMAN		FUS_HUMAN
FBLL1_HUMAN		RA1L3_HUMAN		EWS_HUMAN		NUCL_HUMAN
UBP2L_HUMAN		NUCL_HUMAN		RBP56_HUMAN		GAR1_HUMAN
FUS_HUMAN		GAR1_HUMAN		NUCL_HUMAN		LS14A_HUMAN
EP2A2_HUMAN		HABP4_HUMAN		GAR1_HUMAN
ZC3H4_HUMAN		FBLL1_HUMAN		LS14A_HUMAN
PURG_HUMAN		CHTOP_HUMAN		SERB1_HUMAN
THOC4_HUMAN		FA98A_HUMAN
SERB1_HUMAN		RBMX_HUMAN
LAGE3_HUMAN		FUS_HUMAN
BRWD3_HUMAN		FBRL_HUMAN
SFPQ_HUMAN		KMT2B_HUMAN
HNRPR_HUMAN		ROA1_HUMAN
BPTF_HUMAN		EP2A2_HUMAN
T121B_HUMAN		RBP56_HUMAN
AVEN_HUMAN		LS14A_HUMAN
MARH9_HUMAN		SERB1_HUMAN
A0A494C030_HUMAN
NF2IP_HUMAN
PP1RA_HUMAN
KMT2B_HUMAN
ROA1_HUMAN
ZN768_HUMAN
RBM33_HUMAN
VIR_HUMAN
ZCH13_HUMAN
RBP56_HUMAN
NSD1_HUMAN
MET14_HUMAN
IN80B_HUMAN
WDR33_HUMAN
DHX57_HUMAN
EWS_HUMAN
TRY3_HUMAN
FA98B_HUMAN
NUCL_HUMAN
FXR1_HUMAN
AHDC1_HUMAN
F104A_HUMAN
PM2P1_HUMAN
HNRPQ_HUMAN
CHTOP_HUMAN
DDX17_HUMAN
LS14B_HUMAN
FA98A_HUMAN
HNRPK_HUMAN
DVL2_HUMAN
KHDR1_HUMAN
LS14A_HUMAN
ZN142_HUMAN
RA1L2_HUMAN
K2C78_HUMAN
RS2_HUMAN
ROA0_HUMAN
RA1L3_HUMAN
SAFB2_HUMAN
PRC2C_HUMAN
ROA3_HUMAN
RHOU_HUMAN
RBMX_HUMAN
FBRL_HUMAN
FZD8_HUMAN
