## Supplementary File 5 for "The sequence context of RG/RGG motifs determines condensate formation, transportin-1 binding and chaperoning"

### Sheet: KDE_contours
dataset	window_aa	contour_percent	mean_inter_RG_distance_aa
all_disordered_IDRs	20	70	10.5113
all_disordered_IDRs	20	80	10.0442
all_disordered_IDRs	20	90	9.06399
all_disordered_IDRs	40	70	16.6417
all_disordered_IDRs	40	80	12.358
all_disordered_IDRs	40	90	8.84345
all_disordered_IDRs	60	70	21.6778
all_disordered_IDRs	60	80	16.5399
all_disordered_IDRs	60	90	11.8587
all_disordered_IDRs	80	70	25.4104
all_disordered_IDRs	80	80	19.0424
all_disordered_IDRs	80	90	13.6791
all_disordered_IDRs	100	70	25.4104
all_disordered_IDRs	100	80	19.0424
all_disordered_IDRs	100	90	13.6791
curated_RG/RGG_proteins	20	70	3.85501
curated_RG/RGG_proteins	20	80	3.14326
curated_RG/RGG_proteins	20	90	2.58821
curated_RG/RGG_proteins	40	70	5.67295
curated_RG/RGG_proteins	40	80	4.53384
curated_RG/RGG_proteins	40	90	3.63636
curated_RG/RGG_proteins	60	70	8.24977
curated_RG/RGG_proteins	60	80	7.1511
curated_RG/RGG_proteins	60	90	6.20258
curated_RG/RGG_proteins	80	70	8.85156
curated_RG/RGG_proteins	80	80	7.40873
curated_RG/RGG_proteins	80	90	5.9211
curated_RG/RGG_proteins	100	70	9.23195
curated_RG/RGG_proteins	100	80	7.97424
curated_RG/RGG_proteins	100	90	6.60556
