## Supplementary File 6 for "The sequence context of RG/RGG motifs determines condensate formation, transportin-1 binding and chaperoning"

### Sheet: RG_Tracts_1008
Header	Length	Charge
A0A0A0MQW5_4_1	16	3
A0A0A0MQW5_6_1	19	1
A0A0G2JMZ2_10_1	21	4
A0A0J9YX57_1_1	18	7
A0A0U1RQS6_2_1	12	3
A0A1B0GTR3_1_1	17	8
A0A1B0GUV1_3_1	16	3
A0A1B0GVG6_1_1	29	0
A0A1B0GVM6_1_1	17	1
A0A1B0GWI6_1_1	29	7
A0A1W2PPD8_2_1	24	9
A0A1W2PPE3_1_1	33	2
A0A1W2PRP0_5_1	20	9
A0A286YF31_1_1	29	7
A0A286YF58_2_1	50	20
A0A2R8Y4L2_2_1	38	3
A0A2R8YF49_1_1	19	6
A0A2R8YFR7_1_1	19	6
A0A494C030_1_1	17	4
A0FGR8_1_1	20	7
A1L168_5_1	27	2
A1L390_9_1	14	2
A2A288_4_1	21	2
A2AJT9_1_1	18	5
A2RUQ5_1_1	16	4
A4D2B8_5_1	26	4
A4D2H0_6_1	29	-1
A4GXA9_1_1	16	4
A4IF30_2_1	14	4
A5PL33_1_1	16	4
A6H8Y1_1_1	21	3
A6H8Y1_1_2	35	13
A6NDE4_5_1	19	4
A6NDE4_5_2	19	5
A6NDY0_5_1	22	4
A6NEL2_2_1	16	2
A6NEQ0_5_1	19	4
A6NEQ0_5_2	19	5
A6NFC9_3_1	16	1
A6NFR6_3_1	15	6
A6NGD5_2_1	19	5
A6NHQ2_1_1	31	3
A6NHQ2_1_2	38	8
A6NIX2_1_1	32	5
A6NIX2_1_2	31	4
A6NJB7_5_1	19	3
A6NKL6_5_1	37	1
A6NMD0_1_1	21	3
A6NMZ7_2_1	24	3
A6NMZ7_2_2	18	4
A6NN90_2_1	16	3
A6NNA2_2_1	15	6
A7E2V4_10_1	18	2
A7E2V4_11_1	18	-1
A7MD48_2_1	17	2
A8CG34_1_1	14	2
A8MTW9_1_1	35	0
A8MVW0_4_1	18	4
A8MXQ7_1_1	20	3
A8MZ25_1_1	16	3
B1AJZ9_5_1	18	-2
B1AL88_5_1	12	2
B1APH4_1_1	20	3
B2RXF0_2_1	15	6
B2RXH2_3_1	28	7
B3EWF7_1_1	47	9
B3KS81_1_1	24	11
B4DYI2_2_1	32	8
B8ZZ34_2_1	38	6
D6REC4_7_1	15	3
D6RIA3_1_1	20	1
F5H4A9_1_1	14	3
H0YJW9_2_1	16	5
I3L1E1_2_1	42	11
O00144_1_1	9	1
O00213_1_1	15	3
O00220_1_1	16	2
O00221_1_1	14	3
O00267_3_1	27	4
O00339_1_1	18	7
O00401_6_1	14	2
O00425_1_1	20	5
O00512_1_1	16	4
O00555_8_1	16	4
O00562_6_1	17	2
O00571_1_1	43	3
O00750_1_1	18	1
O14523_4_1	20	3
O14559_3_1	15	3
O14559_3_2	28	3
O14598_1_1	16	5
O14641_4_1	34	1
O14654_4_1	19	10
O14686_5_1	21	10
O14715_6_1	18	4
O14746_2_1	17	3
O14867_4_1	21	0
O15014_3_1	14	5
O15037_3_1	15	0
O15037_3_2	44	4
O15047_4_1	21	1
O15240_2_1	17	2
O15357_7_1	20	3
O15399_1_1	17	4
O15399_7_1	20	7
O15417_1_1	53	3
O15417_1_2	14	5
O15523_1_1	32	2
O15541_3_1	21	-1
O43248_1_1	19	1
O43283_3_1	16	6
O43290_1_1	21	3
O43290_6_1	14	6
O43390_4_1	67	15
O43508_1_1	15	5
O43638_6_1	19	4
O43822_4_1	19	1
O43823_1_1	22	2
O43914_2_1	10	1
O60281_8_1	14	4
O60293_1_1	16	5
O60293_1_2	31	8
O60343_7_1	18	3
O60506_3_1	65	15
O60828_2_1	44	4
O60829_1_1	14	2
O60885_3_1	13	4
O75182_3_1	33	-3
O75420_5_1	24	5
O75420_5_2	24	-3
O75474_3_1	16	3
O75526_4_1	42	7
O75526_4_2	19	3
O75526_4_3	48	1
O75526_4_4	30	6
O75629_1_1	14	3
O75638_1_1	31	6
O76021_2_1	14	8
O76050_1_1	20	4
O76061_4_1	29	7
O94818_3_1	21	-7
O94826_2_1	14	3
O94875_2_1	15	3
O94941_4_1	21	4
O95049_5_1	16	5
O95153_14_1	25	4
O95365_6_1	19	5
O95400_4_1	15	-1
O95425_3_1	14	1
O95428_2_1	20	2
O95622_1_1	26	3
O95677_19_1	14	5
O95835_2_1	19	2
O95886_1_1	14	4
O95886_2_1	14	4
O95948_1_1	19	4
O95948_1_2	19	2
O95985_1_1	23	10
O95996_14_1	14	2
O96013_3_1	21	5
P02686_4_1	15	2
P02814_1_1	15	1
P03971_4_1	17	3
P04004_3_1	16	5
P05060_3_1	14	0
P05060_3_2	25	2
P05423_1_1	14	3
P07766_3_1	21	5
P08574_1_1	29	4
P08621_2_1	25	2
P09038_1_1	15	2
P09038_1_2	70	16
P09651_2_1	38	3
P0C7P1_5_1	19	4
P0C7P1_5_2	19	5
P0C7T7_2_1	21	6
P0C879_1_1	19	5
P0CAT3_1_1	11	2
P0DJD3_5_1	19	5
P0DJD3_5_2	19	5
P0DJD4_5_1	19	5
P0DJD4_5_2	19	5
P0DKV0_2_1	32	7
P0DN76_2_1	14	3
P0DP75_1_1	28	5
P0DPH9_1_1	17	8
P0DPQ3_1_1	26	5
P10398_2_1	20	0
P10645_2_1	20	5
P12270_38_1	32	8
P13497_5_1	19	6
P14616_5_1	11	2
P14678_3_1	21	2
P15822_1_1	16	2
P15848_1_1	17	4
P15880_1_1	41	10
P15907_1_1	21	5
P16383_1_1	17	6
P16989_4_1	19	9
P17096_1_1	14	4
P17844_1_1	16	2
P17844_2_1	31	7
P19013_1_1	30	5
P19338_5_1	50	10
P20290_1_1	38	3
P20339_2_1	14	0
P20930_1_1	25	4
P20930_1_2	19	3
P20930_1_3	20	5
P20930_1_4	19	3
P20930_1_5	19	3
P20930_1_6	19	3
P20930_1_7	19	3
P20930_1_8	19	3
P20930_1_9	20	5
P20930_1_10	19	4
P22083_1_1	18	5
P22087_1_1	81	16
P22735_4_1	26	4
P23246_1_1	28	6
P23246_1_2	18	6
P23327_2_1	15	3
P23588_4_1	19	-1
P23677_1_1	17	4
P25940_6_1	18	1
P25940_6_2	21	3
P25940_6_3	21	0
P25940_6_4	15	3
P30414_5_1	17	7
P31629_1_1	16	2
P33240_3_1	75	3
P33240_3_2	29	2
P33991_1_1	16	5
P35030_1_1	17	1
P35527_5_1	24	3
P35637_1_1	17	2
P35637_1_2	29	4
P35908_1_1	22	4
P35916_5_1	17	3
P35916_5_2	10	4
P36551_1_1	21	2
P36776_1_1	45	3
P36915_2_1	14	7
P37088_5_1	15	1
P38159_3_1	43	7
P38159_3_2	19	4
P38159_3_3	49	7
P38432_3_1	38	8
P39905_3_1	16	5
P42684_1_1	15	3
P42696_1_1	18	4
P42768_4_1	19	2
P43307_1_1	15	2
P48634_1_1	68	11
P48634_1_2	28	8
P48664_4_1	14	1
P48764_1_1	16	1
P49448_1_1	14	2
P49736_1_1	19	2
P49750_1_1	19	3
P49750_1_2	20	5
P49750_1_3	19	3
P49750_1_4	31	5
P49750_1_5	34	4
P49760_1_1	15	3
P49842_4_1	15	4
P49842_4_2	18	4
P49959_5_1	34	9
P51114_1_1	17	5
P51114_1_2	26	8
P51116_2_1	14	4
P51116_2_2	26	4
P51172_3_1	17	3
P51608_3_1	14	4
P51991_2_1	55	6
P52746_18_1	21	3
P52926_1_1	14	6
P53420_1_1	15	1
P53420_1_2	33	4
P53420_1_3	15	2
P53814_1_1	14	1
P53814_1_2	19	1
P54756_1_1	13	5
P55197_4_1	17	4
P55201_6_1	19	2
P55265_1_1	47	9
P55789_2_1	14	2
P56182_3_1	17	6
P56645_1_1	18	1
P57055_1_1	28	5
P57796_1_1	15	7
P58340_1_1	19	3
P58512_1_1	16	2
P60323_5_1	21	3
P61129_1_1	25	9
P61978_3_1	24	5
P62314_1_1	27	10
P62318_3_1	33	8
P62995_3_1	29	0
P67809_3_1	20	8
P78332_1_1	42	1
P78332_1_2	14	0
P78358_1_1	31	5
P78364_1_1	19	1
P79522_1_1	51	9
P83369_8_1	19	5
P86478_1_1	33	10
P86479_1_1	33	10
P86480_1_1	33	10
P86481_1_1	33	10
P86496_1_1	33	10
P98077_1_1	23	5
P98175_1_1	15	2
P98175_10_1	18	3
P98179_3_1	30	6
Q00536_1_1	15	2
Q00839_5_1	12	4
Q00975_6_1	27	4
Q01081_2_1	14	3
Q01094_2_1	14	5
Q01804_7_1	28	9
Q01844_1_1	42	6
Q01955_1_1	15	2
Q01955_1_2	18	2
Q02318_1_1	16	4
Q02388_5_1	21	1
Q02388_5_2	41	2
Q02388_5_3	36	1
Q02388_5_4	21	1
Q02388_5_5	21	3
Q02388_5_6	60	-2
Q02388_5_7	30	0
Q02388_5_8	34	0
Q02388_5_9	21	0
Q02388_5_10	39	0
Q02388_5_11	18	1
Q02388_5_12	45	0
Q02388_5_13	33	0
Q02388_5_14	30	3
Q02535_1_1	14	3
Q03001_26_1	21	7
Q04637_1_1	25	2
Q04637_3_1	32	1
Q05215_1_1	34	6
Q06643_1_1	19	2
Q06787_2_1	25	7
Q06787_2_2	30	7
Q07092_6_1	21	1
Q07092_6_2	21	0
Q07092_6_3	15	1
Q07092_6_4	18	1
Q07617_4_1	17	3
Q07666_1_1	19	5
Q08170_3_1	17	1
Q10469_1_1	17	0
Q10571_1_1	14	5
Q12774_1_1	19	6
Q12789_2_1	14	4
Q12792_3_1	19	3
Q12830_1_1	11	5
Q12830_1_2	16	6
Q12830_1_3	15	3
Q12852_3_1	30	1
Q12872_8_1	20	1
Q12888_2_1	17	6
Q12906_6_1	27	7
Q13151_2_1	20	5
Q13242_3_1	21	4
Q13283_3_1	43	8
Q13342_2_1	16	6
Q13405_1_1	20	5
Q13470_5_1	17	4
Q13595_4_1	16	-2
Q13724_1_1	21	4
Q13875_2_1	18	4
Q13895_1_1	14	2
Q14011_4_1	42	9
Q14151_7_1	19	2
Q14151_7_2	32	3
Q14152_5_1	21	-1
Q14152_5_2	32	0
Q14152_5_3	143	-4
Q14157_3_1	65	15
Q14159_1_1	14	7
Q14160_6_1	15	2
Q14183_1_1	11	3
Q14432_3_1	15	2
Q14444_3_1	37	5
Q14444_3_2	34	7
Q14596_7_1	16	0
Q14657_1_1	18	0
Q14669_1_1	19	4
Q14674_8_1	19	6
Q14687_1_1	19	1
Q14693_3_1	19	1
Q14781_4_1	17	9
Q14781_4_2	15	2
Q15020_2_1	17	2
Q15027_4_1	20	5
Q15056_1_1	15	3
Q15056_2_1	21	0
Q15270_1_1	27	-1
Q15293_1_1	12	4
Q15415_5_1	19	4
Q15415_5_2	19	5
Q15424_7_1	28	6
Q15427_2_1	32	5
Q15465_3_1	18	0
Q15527_2_1	18	4
Q15560_4_1	14	3
Q15642_4_1	12	3
Q15654_1_1	19	3
Q15654_1_2	14	2
Q15696_3_1	26	10
Q15772_12_1	17	2
Q15772_12_2	16	-3
Q15825_3_1	19	3
Q16630_5_1	14	3
Q1W6H9_1_1	19	4
Q27J81_7_1	14	2
Q2NL82_1_1	14	5
Q2TAC6_4_1	20	3
Q2TAL5_1_1	16	2
Q2TAM9_1_1	55	7
Q2Y0W8_2_1	14	7
Q32P51_2_1	43	4
Q3KR16_1_1	18	3
Q3SY00_1_1	15	2
Q3SY84_3_1	19	1
Q49A92_1_1	14	5
Q4G148_1_1	16	2
Q504Y2_2_1	15	3
Q52LJ0_4_1	33	2
Q52LJ0_4_2	36	3
Q53GS9_1_1	24	5
Q53LP3_2_1	14	0
Q58WW2_3_1	20	5
Q5BIV9_1_1	28	8
Q5BKZ1_1_1	14	2
Q5BKZ1_1_2	16	3
Q5C9Z4_1_1	19	7
Q5D862_1_1	20	4
Q5D862_1_2	20	4
Q5D862_1_3	20	4
Q5D862_1_4	20	4
Q5GH72_1_1	18	1
Q5H9L2_1_1	25	3
Q5HYK3_1_1	19	3
Q5J8M3_2_1	17	1
Q5JR59_1_1	19	1
Q5JRA6_3_1	19	4
Q5JSZ5_1_1	28	6
Q5JSZ5_1_2	14	3
Q5JU85_1_1	17	4
Q5JV73_2_1	21	3
Q5JVS0_2_1	40	7
Q5JVS0_4_1	22	8
Q5JWF2_1_1	19	5
Q5M8T2_2_1	16	2
Q5SSQ6_3_1	18	2
Q5SW24_1_1	16	2
Q5T036_1_1	18	4
Q5T089_2_1	18	4
Q5T1R4_1_1	16	2
Q5T200_1_1	27	4
Q5T440_1_1	18	3
Q5T442_3_1	13	2
Q5T4H9_1_1	36	5
Q5T6F2_1_1	63	11
Q5T7B8_10_1	16	3
Q5T8D3_1_1	26	6
Q5T8P6_14_1	37	12
Q5T8R8_1_1	15	1
Q5TC82_2_1	17	3
Q5TGI4_1_1	28	3
Q5TGY3_1_1	14	3
Q5TGY3_1_2	20	3
Q5TGY3_1_3	26	6
Q5TH69_14_1	16	2
Q5TZA2_2_1	18	5
Q5U4P2_1_1	18	3
Q5VT97_1_1	15	2
Q5VTQ0_1_1	14	4
Q5VUA4_1_1	61	10
Q5VUG0_3_1	14	3
Q5VV17_1_1	19	0
Q5VWN6_6_1	21	4
Q5VZ46_1_1	17	8
Q5XUX0_3_1	20	5
Q659C4_1_1	27	8
Q66K80_2_1	14	0
Q66PJ3_1_1	17	1
Q66PJ3_1_2	14	6
Q68EN5_1_1	24	6
Q69YN4_12_1	16	3
Q69YN4_12_2	22	5
Q69YN4_12_3	38	4
Q69YN4_12_4	14	3
Q6AWC2_6_1	20	2
Q6B0I6_3_1	14	5
Q6HA08_2_1	14	5
Q6IBS0_3_1	19	5
Q6IPX3_1_1	28	5
Q6KC79_5_1	19	1
Q6NSJ2_3_1	19	5
Q6NSX1_3_1	18	5
Q6NT89_4_1	15	7
Q6NY19_2_1	19	4
Q6NY19_2_2	19	2
Q6NZI2_2_1	20	-2
Q6P0Q8_4_1	14	1
Q6P158_1_1	15	5
Q6P9H4_3_1	18	3
Q6PCT2_2_1	21	5
Q6PH81_2_1	14	5
Q6PJG2_2_1	16	1
Q6PKC3_1_1	15	4
Q6PKG0_1_1	22	9
Q6PRD1_5_1	16	2
Q6RI45_9_1	62	22
Q6T4P5_7_1	15	2
Q6U949_1_1	15	5
Q6U949_1_2	28	9
Q6UX72_2_1	14	4
Q6UXB2_1_1	17	5
Q6UXD7_6_1	20	0
Q6UXT8_3_1	15	5
Q6Y7W6_7_1	35	7
Q6ZNB6_1_1	31	7
Q6ZNC4_1_1	21	5
Q6ZP65_8_1	18	1
Q6ZR54_1_1	14	3
Q6ZRI8_7_1	15	3
Q6ZS27_1_1	31	-1
Q6ZS94_1_1	15	2
Q6ZS94_1_2	15	4
Q6ZSJ8_1_1	20	0
Q6ZSN1_1_1	37	6
Q6ZSN1_1_2	24	3
Q6ZSN1_1_3	47	6
Q6ZU35_8_1	18	2
Q6ZUT6_1_1	19	6
Q6ZW31_4_1	14	2
Q70EL1_2_1	14	1
Q71F78_1_1	18	2
Q71H61_3_1	17	0
Q71RC2_5_1	19	6
Q71RC2_5_2	18	2
Q7L0Q8_1_1	26	5
Q7L2J0_1_1	17	1
Q7L311_2_1	14	4
Q7L8J4_5_1	19	6
Q7RTP6_6_1	21	1
Q7RTV3_1_1	14	2
Q7Z2R9_1_1	32	7
Q7Z2Y5_7_1	19	1
Q7Z333_4_1	16	1
Q7Z404_1_1	21	2
Q7Z4P5_8_1	13	5
Q7Z4V5_3_1	17	0
Q7Z4V5_3_2	19	6
Q7Z6B7_13_1	18	2
Q7Z6E9_13_1	14	5
Q7Z6J2_2_1	19	2
Q7Z6M2_1_1	29	10
Q7Z6P3_4_1	26	3
Q7Z6P3_4_2	17	3
Q7Z794_6_1	17	4
Q7Z7L8_1_1	48	9
Q86SG6_1_1	16	4
Q86SH2_2_1	14	2
Q86TB3_5_1	19	2
Q86TI0_6_1	17	2
Q86TL0_1_1	15	2
Q86TM3_1_1	15	1
Q86U38_1_1	14	4
Q86U42_2_1	17	6
Q86UF2_9_1	29	-1
Q86UK5_24_1	18	1
Q86UK7_7_1	19	6
Q86UK7_7_2	18	0
Q86US8_1_1	13	3
Q86UY8_1_1	33	5
Q86V81_2_1	41	10
Q86V81_5_1	43	10
Q86VF7_3_1	16	0
Q86W67_4_1	16	4
Q86WR7_3_1	31	3
Q86X52_1_1	12	1
Q86XE3_8_1	14	0
Q86XJ0_1_1	12	5
Q86Y38_2_1	47	5
Q86YJ5_1_1	15	1
Q86YP4_3_1	19	3
Q86Z23_2_1	27	3
Q8IUG5_1_1	16	3
Q8IUH8_4_1	16	-1
Q8IVS2_1_1	20	4
Q8IVT2_1_1	19	3
Q8IVU1_4_1	15	3
Q8IVV7_1_1	15	3
Q8IVW8_1_1	27	8
Q8IWL1_1_1	21	-1
Q8IWY9_2_1	15	3
Q8IWY9_2_2	28	5
Q8IX01_1_1	20	2
Q8IX01_4_1	21	7
Q8IXJ9_9_1	15	7
Q8IY57_2_1	21	0
Q8IY67_4_1	17	3
Q8IY92_5_1	17	6
Q8IY92_15_1	18	2
Q8IYW2_14_1	18	-2
Q8IZC6_1_1	24	3
Q8IZP7_1_1	19	0
Q8IZS6_1_1	12	3
Q8N119_8_1	12	3
Q8N159_1_1	14	3
Q8N1G1_1_1	15	5
Q8N1G1_1_2	16	1
Q8N1G1_1_3	15	3
Q8N1N4_1_1	35	9
Q8N2M8_6_1	15	6
Q8N319_1_1	47	15
Q8N3D4_6_1	20	2
Q8N5A5_6_1	14	5
Q8N6Y1_1_1	10	3
Q8N715_1_1	19	5
Q8N7J2_1_1	21	1
Q8N7J2_1_2	15	4
Q8N7U7_1_1	14	4
Q8N7X1_4_1	21	1
Q8N7X1_4_2	21	1
Q8N7X1_4_3	21	3
Q8N7Y1_1_1	15	3
Q8N878_1_1	14	2
Q8N8E1_1_1	38	5
Q8N9B5_2_1	34	0
Q8N9V6_1_1	16	2
Q8NA19_3_1	18	4
Q8NAF0_1_1	30	11
Q8NAV2_1_1	17	1
Q8NBC4_4_1	20	3
Q8NBR0_3_1	18	3
Q8NC06_2_1	19	6
Q8NC51_1_1	37	6
Q8NC51_3_1	29	9
Q8NCA5_6_1	51	9
Q8NCA5_6_2	38	9
Q8NCF5_1_1	43	9
Q8NCQ5_1_1	36	8
Q8ND23_7_1	14	3
Q8NDL9_6_1	19	6
Q8NDY8_1_1	15	3
Q8NEM8_3_1	19	3
Q8NEZ4_4_1	33	11
Q8NF50_16_1	17	0
Q8NFW8_1_1	30	7
Q8NFZ0_1_1	15	6
Q8NG27_3_1	14	1
Q8NHH1_2_1	15	2
Q8NHS0_3_1	20	3
Q8TAD8_1_1	17	6
Q8TB33_1_1	21	5
Q8TBP5_1_1	21	0
Q8TC59_1_1	32	2
Q8TC59_1_2	17	2
Q8TD08_2_1	17	2
Q8TD19_4_1	19	-1
Q8TDC3_3_1	30	1
Q8TDD1_1_1	19	2
Q8TDD1_8_1	23	5
Q8TDM6_14_1	20	1
Q8TE04_3_1	17	2
Q8TER5_2_1	17	3
Q8TEW0_8_1	14	3
Q8TEW8_5_1	14	3
Q8TF21_5_1	20	6
Q8TF72_2_1	28	2
Q8TF74_1_1	14	0
Q8WTX9_2_1	30	10
Q8WUU4_1_1	16	2
Q8WUZ0_2_1	24	5
Q8WVM7_1_1	16	3
Q8WW36_1_1	29	7
Q8WWL2_9_1	19	3
Q8WWM7_5_1	33	6
Q8WXH2_6_1	31	5
Q8WY21_1_1	21	1
Q8WY22_1_1	13	2
Q8WY91_5_1	21	3
Q8WYB5_6_1	17	4
Q8WYH8_2_1	29	8
Q8WYR1_3_1	18	5
Q92504_5_1	18	2
Q92541_1_1	15	4
Q92574_22_1	18	3
Q92581_1_1	19	6
Q92618_1_1	21	1
Q92620_1_1	14	3
Q92766_8_1	16	8
Q92784_2_1	16	7
Q92804_1_1	43	2
Q92837_5_1	16	3
Q92837_5_2	28	6
Q92841_2_1	31	2
Q92900_5_1	21	6
Q92908_1_1	16	1
Q92947_1_1	19	4
Q969E3_1_1	29	6
Q969E4_1_1	28	5
Q969W3_1_1	30	8
Q96A19_1_1	23	1
Q96AP0_1_1	17	5
Q96DF8_1_1	14	1
Q96DN6_5_1	36	8
Q96DX4_1_1	14	5
Q96E39_4_1	46	8
Q96E39_4_2	19	4
Q96E39_4_3	49	6
Q96EI5_1_1	18	2
Q96EV2_1_1	35	8
Q96EV2_1_2	22	5
Q96GD3_1_1	20	9
Q96GP6_3_1	14	3
Q96HA1_1_1	14	2
Q96HE8_1_1	15	2
Q96HE8_1_2	11	3
Q96HM7_6_1	20	5
Q96IL0_1_1	14	2
Q96IL0_1_2	20	2
Q96IU2_1_1	20	-1
Q96IZ7_1_1	14	6
Q96J94_1_1	16	4
Q96J94_1_2	16	2
Q96JE7_11_1	20	2
Q96JG9_1_1	17	5
Q96JG9_1_2	22	5
Q96JG9_1_3	16	8
Q96JG9_3_1	21	7
Q96JJ6_6_1	17	1
Q96JK4_2_1	18	6
Q96JP5_1_1	17	4
Q96JY0_3_1	14	3
Q96KR6_3_1	16	2
Q96L73_4_1	17	-1
Q96L96_4_1	17	3
Q96LP6_5_1	20	1
Q96LR7_1_1	19	2
Q96MR7_1_1	25	7
Q96MS0_13_1	32	6
Q96MU7_5_1	14	3
Q96NA8_1_1	19	2
Q96NW7_6_1	15	1
Q96NY7_1_1	37	-1
Q96NY7_1_2	19	0
Q96NZ9_1_1	16	1
Q96PC5_16_1	29	0
Q96PC5_16_2	27	3
Q96PE1_5_1	18	1
Q96PV4_1_1	14	3
Q96PV6_5_1	39	7
Q96PV6_5_2	28	9
Q96PY6_4_1	17	1
Q96Q04_2_1	29	2
Q96Q04_4_1	19	1
Q96QC0_9_1	62	8
Q96QC0_9_2	38	9
Q96QS1_5_1	19	1
Q96RJ6_1_1	14	-3
Q96RR1_1_1	19	3
Q96RR4_5_1	21	3
Q96RT6_15_1	33	2
Q96S66_6_1	18	1
Q96SQ7_1_1	21	1
Q96SZ5_1_1	18	1
Q96T37_2_1	20	5
Q96T55_2_1	18	5
Q99466_5_1	35	8
Q99501_3_1	22	4
Q99501_3_2	14	3
Q99502_4_1	21	6
Q99590_4_1	21	6
Q99683_5_1	14	2
Q99729_2_1	20	4
Q99933_1_1	17	4
Q99954_1_1	15	1
Q9BQ48_1_1	16	2
Q9BQ70_1_1	16	2
Q9BQ70_1_2	15	3
Q9BQI4_2_1	16	4
Q9BRJ9_2_1	19	4
Q9BRL6_2_1	16	4
Q9BUJ2_3_1	24	2
Q9BUJ2_4_1	56	9
Q9BWW9_3_1	17	5
Q9BX40_5_1	22	7
Q9BX66_3_1	17	2
Q9BX68_1_1	17	2
Q9BXP5_1_1	30	1
Q9BXQ6_1_1	40	6
Q9BXQ6_1_2	11	5
Q9BXQ6_2_1	15	3
Q9BXX0_14_1	16	1
Q9BY11_3_1	20	0
Q9BYU1_4_1	14	4
Q9BZG8_1_1	15	4
Q9BZZ5_3_1	30	7
Q9C073_1_1	29	4
Q9C086_2_1	22	5
Q9C091_9_1	12	2
Q9C0B5_5_1	14	1
Q9C0B9_2_1	21	-4
Q9C0C7_8_1	19	1
Q9C0J8_3_1	35	2
Q9C0J8_3_2	28	2
Q9C0J8_3_3	16	0
Q9C0J8_3_4	34	5
Q9C0J8_3_5	25	5
Q9C0J8_3_6	17	1
Q9C0J8_3_7	27	6
Q9GZU7_1_1	16	2
Q9H074_1_1	20	3
Q9H091_3_1	19	10
Q9H0I2_1_1	29	-1
Q9H0L4_3_1	49	3
Q9H0L4_3_2	44	2
Q9H147_1_1	19	-2
Q9H1D0_4_1	17	0
Q9H1L0_1_1	19	1
Q9H2U1_1_1	28	7
Q9H307_1_1	21	3
Q9H307_11_1	14	6
Q9H320_1_1	15	7
Q9H321_1_1	15	7
Q9H322_1_1	15	7
Q9H329_1_1	31	2
Q9H3H9_1_1	18	2
Q9H3T2_3_1	15	0
Q9H461_3_1	29	4
Q9H4M7_6_1	31	2
Q9H4M7_7_1	16	3
Q9H5H4_1_1	22	6
Q9H607_1_1	15	5
Q9H6K5_1_1	21	2
Q9H6R3_1_1	33	5
Q9H6S0_10_1	19	4
Q9H792_1_1	15	4
Q9H7X2_1_1	17	3
Q9H7X2_1_2	12	0
Q9H8M5_3_1	14	3
Q9H8W2_1_1	14	4
Q9H8W2_1_2	25	4
Q9H903_1_1	18	4
Q9H930_2_1	16	6
Q9H9H5_3_1	36	4
Q9H9J4_2_1	15	5
Q9HAC7_1_1	16	3
Q9HAU0_7_1	19	2
Q9HBH9_1_1	18	7
Q9HBY8_1_1	16	4
Q9HCE5_4_1	54	13
Q9HCH5_4_1	16	4
Q9HCM7_1_1	17	1
Q9HCU4_4_1	21	2
Q9NNX6_1_1	20	1
Q9NNX9_1_1	15	7
Q9NP71_9_1	21	4
Q9NP85_1_1	14	4
Q9NPZ5_1_1	21	5
Q9NQ39_2_1	18	3
Q9NQ55_4_1	14	1
Q9NQ55_4_2	27	9
Q9NQ92_1_1	20	1
Q9NQI0_1_1	44	8
Q9NQR7_2_1	15	1
Q9NQR7_2_2	15	1
Q9NQS1_1_1	23	5
Q9NQS1_1_2	48	10
Q9NQV6_9_1	18	8
Q9NR30_2_1	42	9
Q9NR80_1_1	20	2
Q9NRK6_1_1	34	6
Q9NRL2_5_1	18	8
Q9NRR4_1_1	18	6
Q9NRR6_1_1	19	1
Q9NS98_3_1	17	6
Q9NTG7_1_1	18	1
Q9NTU4_1_1	19	2
Q9NV92_1_1	19	1
Q9NV92_1_2	20	2
Q9NWH9_7_1	18	1
Q9NXL9_4_1	15	2
Q9NXX6_1_1	19	3
Q9NXZ2_1_1	17	4
Q9NY12_1_1	61	11
Q9NY12_2_1	54	13
Q9NYF0_1_1	16	1
Q9NYF8_1_1	37	10
Q9NYF8_1_2	25	7
Q9NYF8_2_1	21	6
Q9NYG8_2_1	36	10
Q9NZB2_4_1	56	12
Q9NZI8_1_1	18	3
Q9NZM5_1_1	19	11
Q9NZU7_1_1	36	3
Q9P013_1_1	15	0
Q9P015_6_1	27	12
Q9P0K9_4_1	17	3
Q9P0X4_3_1	15	-4
Q9P0X4_5_1	20	7
Q9P107_7_1	18	3
Q9P1D8_1_1	22	3
Q9P1Z3_2_1	15	2
Q9P1Z9_8_1	20	1
Q9P219_23_1	17	4
Q9P266_1_1	19	3
Q9UBN4_9_1	17	0
Q9UBS0_3_1	13	7
Q9UDV7_7_1	15	0
Q9UDY2_3_1	38	5
Q9UDY2_3_2	21	6
Q9UGP4_1_1	15	0
Q9UH36_2_1	26	1
Q9UIF9_2_1	14	6
Q9UIF9_6_1	14	0
Q9UIQ6_1_1	19	0
Q9UJA2_1_1	19	3
Q9UJA3_1_1	28	6
Q9UJJ9_3_1	15	0
Q9UJV8_1_1	20	6
Q9UK80_1_1	21	4
Q9UKN7_15_1	17	5
Q9UKP6_3_1	15	2
Q9UKV0_1_1	16	3
Q9UKV3_1_1	27	3
Q9UKY1_6_1	37	14
Q9UL41_1_1	28	14
Q9UL51_1_1	36	1
Q9ULD9_3_1	17	4
Q9ULD9_3_2	28	5
Q9ULE0_17_1	26	3
Q9ULG1_9_1	19	6
Q9ULH4_3_1	19	5
Q9ULI3_1_1	20	2
Q9ULL5_1_1	18	6
Q9ULL5_1_2	18	3
Q9ULN7_6_1	15	8
Q9ULN7_6_2	27	4
Q9ULN7_6_3	18	8
Q9ULQ0_3_1	15	6
Q9ULT6_7_1	21	4
Q9UM47_8_1	14	4
Q9UMN6_1_1	44	9
Q9UMN6_1_2	42	11
Q9UMN6_1_3	19	9
Q9UMN6_1_4	28	7
Q9UN86_2_1	18	1
Q9UN86_3_1	62	6
Q9UPA5_1_1	21	3
Q9UPN4_1_1	18	1
Q9UPQ0_4_1	18	-2
Q9UPR0_1_1	15	3
Q9UPR6_11_1	29	4
Q9UPT8_1_1	46	13
Q9UPT8_1_2	41	14
Q9UPU3_2_1	14	2
Q9UQ35_1_1	31	4
Q9UQ35_1_2	31	14
Q9UQ35_1_3	21	8
Q9UQ35_1_4	19	3
Q9UQC2_2_1	16	2
Q9Y210_1_1	17	3
Q9Y215_3_1	30	3
Q9Y215_3_2	21	7
Q9Y264_5_1	15	3
Q9Y2G9_15_1	25	13
Q9Y2H0_1_1	18	2
Q9Y2H5_5_1	18	-1
Q9Y2H5_5_2	20	4
Q9Y2J0_2_1	35	2
Q9Y2W1_1_1	39	9
Q9Y2W1_1_2	21	4
Q9Y2W1_1_3	32	6
Q9Y2W1_1_4	23	7
Q9Y3Q4_1_1	36	4
Q9Y3T6_3_1	21	5
Q9Y3X0_1_1	26	6
Q9Y3Y2_3_1	118	29
Q9Y446_1_1	16	1
Q9Y4F4_1_1	20	2
Q9Y4F5_6_1	38	5
Q9Y4Z0_1_1	47	11
Q9Y520_1_1	14	3
Q9Y520_1_2	38	8
Q9Y520_1_3	20	4
Q9Y566_1_1	32	4
Q9Y566_2_1	33	8
Q9Y566_13_1	15	2
Q9Y5B9_6_1	16	5
Q9Y5W3_7_1	31	5
Q9Y6J9_2_1	17	2
Q9Y6K1_1_1	16	2
Q9Y6N7_7_1	19	-3
Q9Y6R9_5_1	31	8
Q9Y6R9_5_2	18	5
Q9Y6X0_1_1	21	8
U3KQK1_1_1	47	11

### Sheet: README
Note
Selected compact RG tracts (1,008 rows) derived using the ≤7-residue linker rule.
Source: combined_rg_regions_ll_7_data.csv (rows in source: 1008; rows after dedup: 1008; rows exported: 1008).
